# A comprehensive water buffalo pangenome reveals extensive structural variation linked to population specific signatures of selection

**DOI:** 10.1101/2025.05.04.652079

**Authors:** Fazeela Arshad, Siddharth Jayaraman, Andrea Talenti, Rachel Owen, Muhammad Mohsin, Shahid Mansoor, Muhammad Asif, James Prendergast

## Abstract

Water buffalo is a cornerstone livestock species in many low- and middle-income countries, yet major gaps persist in its genomic characterization—complicated by the divergent karyotypes of its two sub-species (swamp and river). Such genomic complexity makes water buffalo a particularly good candidate for the use of graph genomics, which can capture variation missed by linear reference approaches. However, the utility of this approach to improve water buffalo has been largely unexplored.

We present a comprehensive pangenome that integrates four newly generated, highly contiguous assemblies of Pakistani river buffalo with available assemblies from both sub- species. This doubles the number of accessible high-quality river buffalo genomes and provides the most contiguous assemblies for the sub-species to date. Using the pangenome to assay variation across 711 global samples, we uncovered extensive genomic diversity, including thousands of large structural variants absent from the reference genome, spanning over 140 Mb of additional sequence. We demonstrate the utility of these data by identifying putative functional indels and structural variants linked to selective sweeps in key genes involved in productivity and immune response across 26 populations.

This study represents one of the first successful applications of graph genomics in water buffalo and offers valuable insights into how integrating assemblies can transform analyses of water buffalo and other species with complex evolutionary histories. We anticipate that these assemblies, and the pangenome and putative functional structural variants we have released, will accelerate efforts to unlock water buffalo’s genetic potential, improving productivity and resilience in this economically important species.
