## Supplementary Table 2 for "A comprehensive water buffalo pangenome reveals extensive structural variation linked to population specific signatures of selection"

### Sheet: Table S2
Biosample	Sub-specie	Breed	Region	Breeds Grouping	Used in selective sweep analysis
SAMEA7098624	River	Banni	South Asia	Banni	1
SAMEA7098623	River	Banni	South Asia	Banni	1
SAMEA7098621	River	Banni	South Asia	Banni	1
SAMEA7098622	River	Banni	South Asia	Banni	1
SAMEA7098658	River	Banni	South Asia	Banni	1
SAMEA7098655	River	Banni	South Asia	Banni	1
SAMEA7098656	River	Banni	South Asia	Banni	1
SAMEA7098660	River	Banni	South Asia	Banni	1
SAMEA7098657	River	Banni	South Asia	Banni	1
SAMEA7098659	River	Banni	South Asia	Banni	1
SAMEA7098629	River	Bhadwari	South Asia	Bhadwari	1
SAMEA7098628	River	Bhadwari	South Asia	Bhadwari	1
SAMEA7098630	River	Bhadwari	South Asia	Bhadwari	1
SAMEA7098625	River	Bhadwari	South Asia	Bhadwari	1
SAMEA7098663	River	Bhadwari	South Asia	Bhadwari	1
SAMEA7098666	River	Bhadwari	South Asia	Bhadwari	1
SAMEA7098661	River	Bhadwari	South Asia	Bhadwari	1
SAMEA7098662	River	Bhadwari	South Asia	Bhadwari	1
SAMEA7098664	River	Bhadwari	South Asia	Bhadwari	1
SAMEA7098665	River	Bhadwari	South Asia	Bhadwari	1
SAMN11964456	Swamp	Guangyuan	East Asia	Chinese swamp	1
SAMN11964455	Swamp	Guangyuan	East Asia	Chinese swamp	1
SAMN11964511	Swamp	Xingyang	East Asia	Chinese swamp	1
SAMN11964491	Swamp	Jianghan	East Asia	Chinese swamp	1
SAMN11964497	Swamp	Jianghuai	East Asia	Chinese swamp	1
SAMN11964498	Swamp	Jianghuai	East Asia	Chinese swamp	1
SAMN39114599	Swamp	Dehong	East Asia	Dehong	1
SAMN11964529	Swamp	Dehong	East Asia	Dehong	1
SAMN11964527	Swamp	Dehong	East Asia	Dehong	1
SAMN39114604	Swamp	Dehong	East Asia	Dehong	1
SAMN39114601	Swamp	Dehong	East Asia	Dehong	1
SAMN39114600	Swamp	Dehong	East Asia	Dehong	1
SAMN39114605	Swamp	Dehong	East Asia	Dehong	1
SAMN11964528	Swamp	Dehong	East Asia	Dehong	1
SAMN14977694	Swamp	Diandongnan	East Asia	Diandongnan	1
SAMN11964522	Swamp	Diandongnan	East Asia	Diandongnan	1
SAMN11964525	Swamp	Diandongnan	East Asia	Diandongnan	1
SAMN11964526	Swamp	Diandongnan	East Asia	Diandongnan	1
SAMN14977695	Swamp	Diandongnan	East Asia	Diandongnan	1
SAMN11964523	Swamp	Diandongnan	East Asia	Diandongnan	1
SAMN11964524	Swamp	Diandongnan	East Asia	Diandongnan	1
SAMN39114479	River	Egyptian	Middle East	Egyptian	1
SAMN39114489	River	Egyptian	Middle East	Egyptian	1
SAMN39114481	River	Egyptian	Middle East	Egyptian	1
SAMN39114487	River	Egyptian	Middle East	Egyptian	1
SAMN39114488	River	Egyptian	Middle East	Egyptian	1
SAMN39114478	River	Egyptian	Middle East	Egyptian	1
SAMN39114486	River	Egyptian	Middle East	Egyptian	1
SAMN39114494	River	Egyptian	Middle East	Egyptian	1
SAMN39114484	River	Egyptian	Middle East	Egyptian	1
SAMN39114485	River	Egyptian	Middle East	Egyptian	1
SAMN39114483	River	Egyptian	Middle East	Egyptian	1
SAMN39114493	River	Egyptian	Middle East	Egyptian	1
SAMN39114490	River	Egyptian	Middle East	Egyptian	1
SAMN39114480	River	Egyptian	Middle East	Egyptian	1
SAMN39114482	River	Egyptian	Middle East	Egyptian	1
SAMN39114492	River	Egyptian	Middle East	Egyptian	1
SAMN39114491	River	Egyptian	Middle East	Egyptian	1
SAMN39114629	Swamp	Enshi	East Asia	Enshi	1
SAMN11964449	Swamp	Enshi	East Asia	Enshi	1
SAMN39114632	Swamp	Enshi	East Asia	Enshi	1
SAMN11964450	Swamp	Enshi	East Asia	Enshi	1
SAMN39114631	Swamp	Enshi	East Asia	Enshi	1
SAMN11964451	Swamp	Enshi	East Asia	Enshi	1
SAMN39114628	Swamp	Enshi	East Asia	Enshi	1
SAMN39114630	Swamp	Enshi	East Asia	Enshi	1
SAMN11964452	Swamp	Enshi	East Asia	Enshi	1
SAMN39114528	River	Gaddi	East Asia	Gaddi	1
SAMN39114530	River	Gaddi	East Asia	Gaddi	1
SAMN39114527	River	Gaddi	East Asia	Gaddi	1
SAMN39114529	River	Gaddi	East Asia	Gaddi	1
SAMN39114523	River	Gaddi	East Asia	Gaddi	1
SAMN39114525	River	Gaddi	East Asia	Gaddi	1
SAMN39114524	River	Gaddi	East Asia	Gaddi	1
SAMN14977658	Swamp	Guizhou	East Asia	Guizhou	1
SAMN14977661	Swamp	Guizhou	East Asia	Guizhou	1
SAMN14977684	Swamp	Guizhou	East Asia	Guizhou	1
SAMN14977660	Swamp	Guizhou	East Asia	Guizhou	1
SAMN14977659	Swamp	Guizhou	East Asia	Guizhou	1
SAMN14977675	Swamp	Guizhou	East Asia	Guizhou	1
SAMN14977667	Swamp	Guizhou	East Asia	Guizhou	1
SAMN11964468	Swamp	Guizhou	East Asia	Guizhou	1
SAMN39114633	Swamp	Guizhou	East Asia	Guizhou	1
SAMN14977686	Swamp	Guizhou	East Asia	Guizhou	1
SAMN14977685	Swamp	Guizhou	East Asia	Guizhou	1
SAMN14977674	Swamp	Guizhou	East Asia	Guizhou	1
SAMN14977683	Swamp	Guizhou	East Asia	Guizhou	1
SAMN14977711	Swamp	Haizi	East Asia	Haizi	1
SAMN14977712	Swamp	Haizi	East Asia	Haizi	1
SAMN14977715	Swamp	Haizi	East Asia	Haizi	1
SAMN11964482	Swamp	Haizi	East Asia	Haizi	1
SAMN14977714	Swamp	Haizi	East Asia	Haizi	1
SAMN11964484	Swamp	Haizi	East Asia	Haizi	1
SAMN14977713	Swamp	Haizi	East Asia	Haizi	1
SAMN11964483	Swamp	Haizi	East Asia	Haizi	1
SAMN39114495	River	Egyptian	Middle East	Italian Mediterranean	1
SAMN05949036	River	Italian Mediterranean	Italy	Italian Mediterranean	1
SAMN05949028	River	Italian Mediterranean	Italy	Italian Mediterranean	1
SAMN05949029	River	Italian Mediterranean	Italy	Italian Mediterranean	1
SAMN05949030	River	Italian Mediterranean	Italy	Italian Mediterranean	1
SAMN05949027	River	Italian Mediterranean	Italy	Italian Mediterranean	1
SAMN10940706	River	Italian Mediterranean	Italy	Italian Mediterranean	1
SAMN05948885	River	Italian Mediterranean	Italy	Italian Mediterranean	1
SAMN05948882	River	Italian Mediterranean	Italy	Italian Mediterranean	1
SAMN05948881	River	Italian Mediterranean	Italy	Italian Mediterranean	1
SAMN05948883	River	Italian Mediterranean	Italy	Italian Mediterranean	1
SAMN05948876	River	Italian Mediterranean	Italy	Italian Mediterranean	1
SAMN05949035	River	Italian Mediterranean	Italy	Italian Mediterranean	1
SAMN05948874	River	Italian Mediterranean	Italy	Italian Mediterranean	1
SAMN05948879	River	Italian Mediterranean	Italy	Italian Mediterranean	1
SAMN05949034	River	Italian Mediterranean	Italy	Italian Mediterranean	1
SAMN05948875	River	Italian Mediterranean	Italy	Italian Mediterranean	1
SAMN05948884	River	Italian Mediterranean	Italy	Italian Mediterranean	1
SAMC063402	River	Iran	Middle East	Italian Mediterranean	1
SAMC063269	River	Italian Mediterranean	Italy	Italian Mediterranean	1
SAMEA7098670	River	Kirkcaldy	Italy	Italian Mediterranean	1
SAMEA7098672	River	Lodi	Italy	Italian Mediterranean	1
SAMEA7098671	River	Lodi	Italy	Italian Mediterranean	1
SAMEA7098632	River	Jaffrabadi	South Asia	Jaffrabadi	1
SAMEA7098634	River	Jaffrabadi	South Asia	Jaffrabadi	1
SAMEA7098636	River	Jaffrabadi	South Asia	Jaffrabadi	1
SAMEA7098633	River	Jaffrabadi	South Asia	Jaffrabadi	1
SAMEA7098677	River	Jaffrabadi	South Asia	Jaffrabadi	1
SAMEA7098676	River	Jaffrabadi	South Asia	Jaffrabadi	1
SAMEA7098674	River	Jaffrabadi	South Asia	Jaffrabadi	1
SAMEA7098675	River	Jaffrabadi	South Asia	Jaffrabadi	1
SAMEA7098678	River	Jaffrabadi	South Asia	Jaffrabadi	1
SAMEA7098679	River	Jaffrabadi	South Asia	Jaffrabadi	1
SAMN11964534	Swamp	Laos	Southeast Asia	Laos	1
SAMN39114725	Swamp	Laos	Southeast Asia	Laos	1
SAMN39114721	Swamp	Laos	Southeast Asia	Laos	1
SAMN11964536	Swamp	Laos	Southeast Asia	Laos	1
SAMN11964538	Swamp	Laos	Southeast Asia	Laos	1
SAMN11964535	Swamp	Laos	Southeast Asia	Laos	1
SAMN11964537	Swamp	Laos	Southeast Asia	Laos	1
SAMN11964541	River	Murrah	South Asia	Murrah	1
SAMN39114507	River	Murrah	South Asia	Murrah	1
SAMN39114509	River	Murrah	South Asia	Murrah	1
SAMN39114510	River	Murrah	South Asia	Murrah	1
SAMN39114506	River	Murrah	South Asia	Murrah	1
SAMN39114504	River	Murrah	South Asia	Murrah	1
SAMN39114505	River	Murrah	South Asia	Murrah	1
SAMN39114508	River	Murrah	South Asia	Murrah	1
SAMN11964540	River	Murrah	South Asia	Murrah	1
SAMEA7098638	River	Murrah	South Asia	Murrah	1
SAMEA7098637	River	Murrah	South Asia	Murrah	1
SAMEA7098642	River	Murrah	South Asia	Murrah	1
SAMEA7098639	River	Murrah	South Asia	Murrah	1
SAMEA7098640	River	Murrah	South Asia	Murrah	1
SAMEA7098641	River	Murrah	South Asia	Murrah	1
SAMEA7098681	River	Murrah	South Asia	Murrah	1
SAMEA7098685	River	Murrah	South Asia	Murrah	1
SAMEA7098684	River	Murrah	South Asia	Murrah	1
SAMEA7098686	River	Murrah	South Asia	Murrah	1
SAMEA7098683	River	Murrah	South Asia	Murrah	1
SAMEA7098682	River	Murrah	South Asia	Murrah	1
SAMN39114589	Swamp	Northeast Bangladesh	South Asia	Northeast Bangladesh	1
SAMN39114592	Swamp	Northeast Bangladesh	South Asia	Northeast Bangladesh	1
SAMN39114588	Swamp	Northeast Bangladesh	South Asia	Northeast Bangladesh	1
SAMN39114595	Swamp	Northeast Bangladesh	South Asia	Northeast Bangladesh	1
SAMN39114596	Swamp	Northeast Bangladesh	South Asia	Northeast Bangladesh	1
SAMN39114593	Swamp	Northeast Bangladesh	South Asia	Northeast Bangladesh	1
SAMN39114590	Swamp	Northeast Bangladesh	South Asia	Northeast Bangladesh	1
SAMN39114591	Swamp	Northeast Bangladesh	South Asia	Northeast Bangladesh	1
SAMN39114594	Swamp	Northeast Bangladesh	South Asia	Northeast Bangladesh	1
SAMN39114597	Swamp	Northeast Bangladesh	South Asia	Northeast Bangladesh	1
SAMN39114647	Swamp	Shanghai	East Asia	Shanghai	1
SAMN39114646	Swamp	Shanghai	East Asia	Shanghai	1
SAMN39114645	Swamp	Shanghai	East Asia	Shanghai	1
SAMN39114643	Swamp	Shanghai	East Asia	Shanghai	1
SAMN39114649	Swamp	Shanghai	East Asia	Shanghai	1
SAMN39114642	Swamp	Shanghai	East Asia	Shanghai	1
SAMN39114644	Swamp	Shanghai	East Asia	Shanghai	1
SAMN39114648	Swamp	Shanghai	East Asia	Shanghai	1
SAMN39114641	Swamp	Shanghai	East Asia	Shanghai	1
SAMN39114574	River	South Bangladesh	South Asia	South Bangladesh	1
SAMN39114585	River	South Bangladesh	South Asia	South Bangladesh	1
SAMN39114584	River	South Bangladesh	South Asia	South Bangladesh	1
SAMN39114576	River	South Bangladesh	South Asia	South Bangladesh	1
SAMN39114580	River	South Bangladesh	South Asia	South Bangladesh	1
SAMN39114586	River	South Bangladesh	South Asia	South Bangladesh	1
SAMN39114587	River	South Bangladesh	South Asia	South Bangladesh	1
SAMN39114579	River	South Bangladesh	South Asia	South Bangladesh	1
SAMN39114578	River	South Bangladesh	South Asia	South Bangladesh	1
SAMN39114565	River	South Bangladesh	South Asia	South Bangladesh	1
SAMN39114569	River	South Bangladesh	South Asia	South Bangladesh	1
SAMN39114575	River	South Bangladesh	South Asia	South Bangladesh	1
SAMN39114573	River	South Bangladesh	South Asia	South Bangladesh	1
SAMN39114572	River	South Bangladesh	South Asia	South Bangladesh	1
SAMN39114748	swamp	Sulawesi	Southeast Asia	Sulawesi	1
SAMN39114741	swamp	Sulawesi	Southeast Asia	Sulawesi	1
SAMN39114745	swamp	Sulawesi	Southeast Asia	Sulawesi	1
SAMN39114749	swamp	Sulawesi	Southeast Asia	Sulawesi	1
SAMN39114737	swamp	Sulawesi	Southeast Asia	Sulawesi	1
SAMN39114766	swamp	Sulawesi	Southeast Asia	Sulawesi	1
SAMN39114765	swamp	Sulawesi	Southeast Asia	Sulawesi	1
SAMN39114753	swamp	Sulawesi	Southeast Asia	Sulawesi	1
SAMN39114773	swamp	Sulawesi	Southeast Asia	Sulawesi	1
SAMN39114776	swamp	Sulawesi	Southeast Asia	Sulawesi	1
SAMN39114770	swamp	Sulawesi	Southeast Asia	Sulawesi	1
SAMN39114769	swamp	Sulawesi	Southeast Asia	Sulawesi	1
SAMN39114771	swamp	Sulawesi	Southeast Asia	Sulawesi	1
SAMN39114775	swamp	Sulawesi	Southeast Asia	Sulawesi	1
SAMN39114777	swamp	Sulawesi	Southeast Asia	Sulawesi	1
SAMN39114772	swamp	Sulawesi	Southeast Asia	Sulawesi	1
SAMN39114774	swamp	Sulawesi	Southeast Asia	Sulawesi	1
SAMEA7098654	River	Surti	South Asia	Surti	1
SAMEA7098652	River	Surti	South Asia	Surti	1
SAMEA7098650	River	Surti	South Asia	Surti	1
SAMEA7098649	River	Surti	South Asia	Surti	1
SAMEA7098699	River	Surti	South Asia	Surti	1
SAMEA7098694	River	Surti	South Asia	Surti	1
SAMN39114520	River	Teral	South Asia	Teral	1
SAMN39114516	River	Teral	South Asia	Teral	1
SAMN39114518	River	Teral	South Asia	Teral	1
SAMN39114511	River	Teral	South Asia	Teral	1
SAMN39114515	River	Teral	South Asia	Teral	1
SAMN39114514	River	Teral	South Asia	Teral	1
SAMN39114512	River	Teral	South Asia	Teral	1
SAMN39114513	River	Teral	South Asia	Teral	1
SAMN39114698	Swamp	Northeast Thailand	East Asia	Thailand	1
SAMN39114691	Swamp	Central Thailand	East Asia	Thailand	1
SAMN39114709	Swamp	South Thailand	East Asia	Thailand	1
SAMN39114704	Swamp	West Thailand	East Asia	Thailand	1
SAMN39114692	Swamp	Central Thailand	East Asia	Thailand	1
SAMN39114707	Swamp	South Thailand	East Asia	Thailand	1
SAMN39114693	Swamp	Central Thailand	East Asia	Thailand	1
SAMN39114705	Swamp	West Thailand	East Asia	Thailand	1
SAMN39114702	Swamp	West Thailand	East Asia	Thailand	1
SAMN39114696	Swamp	Northeast Thailand	East Asia	Thailand	1
SAMN39114694	Swamp	Central Thailand	East Asia	Thailand	1
SAMN39114699	Swamp	Northeast Thailand	East Asia	Thailand	1
SAMN39114701	Swamp	West Thailand	East Asia	Thailand	1
SAMN39114695	Swamp	Central Thailand	East Asia	Thailand	1
SAMN39114697	Swamp	Northeast Thailand	East Asia	Thailand	1
SAMN39114700	Swamp	Northeast Thailand	East Asia	Thailand	1
SAMN39114708	Swamp	South Thailand	East Asia	Thailand	1
SAMN39114715	Swamp	Central Vietnam	East Asia	Vietnam	1
SAMN39114690	Swamp	South Vietnam	Southeast Asia	Vietnam	1
SAMN39114689	Swamp	South Vietnam	Southeast Asia	Vietnam	1
SAMN39114713	Swamp	North Vietnam	East Asia	Vietnam	1
SAMN39114687	Swamp	South Vitenam	Southeast Asia	Vietnam	1
SAMN39114718	Swamp	Central Vietnam	East Asia	Vietnam	1
SAMN39114716	Swamp	Central Vietnam	East Asia	Vietnam	1
SAMN39114711	Swamp	North Vietnam	East Asia	Vietnam	1
SAMN39114712	Swamp	North Vietnam	East Asia	Vietnam	1
SAMN39114710	Swamp	North Vietnam	East Asia	Vietnam	1
SAMN11964533	Swamp	Vietnam	Southeast Asia	Vietnam	1
SAMN39114714	Swamp	North Vietnam	East Asia	Vietnam	1
SAMN39114717	Swamp	Central Vietnam	East Asia	Vietnam	1
SAMN39114719	Swamp	Central Vietnam	East Asia	Vietnam	1
SAMN11964530	Swamp	Vietnam	Southeast Asia	Vietnam	1
SAMN39114656	Swamp	Wenzhou	East Asia	Wenzhou	1
SAMN39114660	Swamp	Wenzhou	East Asia	Wenzhou	1
SAMN39114652	Swamp	Wenzhou	East Asia	Wenzhou	1
SAMN39114655	Swamp	Wenzhou	East Asia	Wenzhou	1
SAMN39114658	Swamp	Wenzhou	East Asia	Wenzhou	1
SAMN39114653	Swamp	Wenzhou	East Asia	Wenzhou	1
SAMN39114651	Swamp	Wenzhou	East Asia	Wenzhou	1
SAMN39114659	Swamp	Wenzhou	East Asia	Wenzhou	1
SAMN39114735	swamp	West Nusa Tenggara	Southeast Asia	West Nusa Tenggara	1
SAMN39114734	swamp	West Nusa Tenggara	Southeast Asia	West Nusa Tenggara	1
SAMN39114731	swamp	West Nusa Tenggara	Southeast Asia	West Nusa Tenggara	1
SAMN39114730	swamp	West Nusa Tenggara	Southeast Asia	West Nusa Tenggara	1
SAMN39114733	swamp	West Nusa Tenggara	Southeast Asia	West Nusa Tenggara	1
SAMN39114732	swamp	West Nusa Tenggara	Southeast Asia	West Nusa Tenggara	1
SAMN39114672	Swamp	Xinfeng	East Asia	Xinfeng	1
SAMN39114668	Swamp	Xinfeng	East Asia	Xinfeng	1
SAMN39114673	Swamp	Xinfeng	East Asia	Xinfeng	1
SAMN39114669	Swamp	Xinfeng	East Asia	Xinfeng	1
SAMN39114670	Swamp	Xinfeng	East Asia	Xinfeng	1
SAMN39114674	Swamp	Xinfeng	East Asia	Xinfeng	1
SAMN39114671	Swamp	Xinfeng	East Asia	Xinfeng	1
SAMN39114675	Swamp	Xinfeng	East Asia	Xinfeng	1
SAMN39114667	Swamp	Xinfeng	East Asia	Xinfeng	1
SAMN39114666	Swamp	Xinfeng	East Asia	Xinfeng	1
SAMN14977699	Swamp	Yanjin	East Asia	Yanjin	1
SAMN14977703	Swamp	Yanjin	East Asia	Yanjin	1
SAMN14977698	Swamp	Yanjin	East Asia	Yanjin	1
SAMN14977704	Swamp	Yanjin	East Asia	Yanjin	1
SAMN14977702	Swamp	Yanjin	East Asia	Yanjin	1
SAMN14977700	Swamp	Yanjin	East Asia	Yanjin	1
SAMN39114496	River	Azerbaijan	Middle East	Azerbaijan	0
SAMN39114499	River	Bangladesh river type	South Asia	Bangladesh river type	0
SAMN39114503	River	Bangladesh river type	South Asia	Bangladesh river type	0
SAMN39114501	River	Bangladesh river type	South Asia	Bangladesh river type	0
SAMN39114500	River	Bangladesh river type	South Asia	Bangladesh river type	0
SAMN39114502	River	Bangladesh river type	South Asia	Bangladesh river type	0
SAMN11964481	Swamp	Binhu	East Asia	Binhu	0
SAMN11964479	Swamp	Binhu	East Asia	Binhu	0
SAMN11964480	Swamp	Binhu	East Asia	Binhu	0
SAMC063312	Swamp	China	East Asia	China	0
SAMN39114618	Swamp	Dali	East Asia	Dali	0
SAMN39114620	Swamp	Dali	East Asia	Dali	0
SAMN39114619	Swamp	Dali	East Asia	Dali	0
SAMN39114613	Swamp	Dechang	East Asia	Dechang	0
SAMN39114615	Swamp	Dechang	East Asia	Dechang	0
SAMN39114617	Swamp	Dechang	East Asia	Dechang	0
SAMN39114616	Swamp	Dechang	East Asia	Dechang	0
SAMN39114614	Swamp	Dechang	East Asia	Dechang	0
SAMN39114636	Swamp	Dongliu	East Asia	Dongliu	0
SAMN39114639	Swamp	Dongliu	East Asia	Dongliu	0
SAMN39114640	Swamp	Dongliu	East Asia	Dongliu	0
SAMN39114637	Swamp	Dongliu	East Asia	Dongliu	0
SAMN39114638	Swamp	Dongliu	East Asia	Dongliu	0
SAMN15098017	River	East Azarbaijan	Middle East	East Azarbaijan	0
SAMN15098018	River	East Azarbaijan	Middle East	East Azarbaijan	0
SAMN15098019	River	East Azarbaijan	Middle East	East Azarbaijan	0
SAMN15098015	River	East Azarbaijan	Middle East	East Azarbaijan	0
SAMN15098016	River	East Azarbaijan	Middle East	East Azarbaijan	0
SAMN39114627	Swamp	Ershan	East Asia	Ershan	0
SAMN39114624	Swamp	Ershan	East Asia	Ershan	0
SAMN39114626	Swamp	Ershan	East Asia	Ershan	0
SAMN39114623	Swamp	Ershan	East Asia	Ershan	0
SAMN39114625	Swamp	Ershan	East Asia	Ershan	0
SAMN39114661	Swamp	Fuan	East Asia	Fuan	0
SAMN39114663	Swamp	Fuan	East Asia	Fuan	0
SAMN39114662	Swamp	Fuan	East Asia	Fuan	0
SAMN39114665	Swamp	Fuan	East Asia	Fuan	0
SAMN39114664	Swamp	Fuan	East Asia	Fuan	0
SAMN11964471	Swamp	Fuling	East Asia	Fuling	0
SAMN11964469	Swamp	Fuling	East Asia	Fuling	0
SAMN11964470	Swamp	Fuling	East Asia	Fuling	0
SAMN11964518	Swamp	Fuzhou	East Asia	Fuzhou	0
SAMN11964515	Swamp	Fuzhou	East Asia	Fuzhou	0
SAMN11964517	Swamp	Fuzhou	East Asia	Fuzhou	0
SAMN15098028	River	Gilan	Middle East	Gilan	0
SAMN15098025	River	Gilan	Middle East	Gilan	0
SAMN15098024	River	Gilan	Middle East	Gilan	0
SAMN15098027	River	Gilan	Middle East	Gilan	0
SAMN15098026	River	Gilan	Middle East	Gilan	0
SAMN11964454	Swamp	Guangyuan	East Asia	Guangyuan	0
SAMN11964485	Swamp	Hainan	East Asia	Hainan	0
SAMN11964486	Swamp	Hainan	East Asia	Hainan	0
SAMN11964489	Swamp	Hainan	East Asia	Hainan	0
SAMN11964477	Swamp	Hanzhong	East Asia	Hanzhong	0
SAMN11964478	Swamp	Hanzhong	East Asia	Hanzhong	0
SAMN39114783	River	Iraq	Middle East	Iraq	0
SAMEA7098668	River	Granton	buffalo	Italy	0
SAMN11964490	Swamp	Jianghan	East Asia	Jianghan	0
SAMN11964493	Swamp	Jianghan	East Asia	Jianghan	0
SAMN11964492	Swamp	Jianghan	East Asia	Jianghan	0
SAMN11964494	Swamp	Jianghuai	East Asia	Jianghuai	0
SAMN11964495	Swamp	Jianghuai	East Asia	Jianghuai	0
SAMN11964496	Swamp	Jianghuai	East Asia	Jianghuai	0
SAMN11964521	Swamp	Jinghong	East Asia	Jinghong	0
SAMN11964519	Swamp	Jinghong	East Asia	Jinghong	0
SAMN11964520	Swamp	Jinghong	East Asia	Jinghong	0
SAMN15098043	River	Khuzestan	Middle East	Khuzestan	0
SAMN15098039	River	Khuzestan	Middle East	Khuzestan	0
SAMN39114547	River	Lime	South Asia	Lime	0
SAMN39114548	River	Lime	South Asia	Lime	0
SAMN39114550	River	Lime	South Asia	Lime	0
SAMN15098044	River	Mazandaran	Middle East	Mazandaran	0
SAMN15098048	River	Mazandaran	Middle East	Mazandaran	0
SAMN15098047	River	Mazandaran	Middle East	Mazandaran	0
SAMN15098046	River	Mazandaran	Middle East	Mazandaran	0
SAMN15098045	River	Mazandaran	Middle East	Mazandaran	0
SAMEA7098619	River	missing	missing	missing	0
SAMEA7098620	River	missing	missing	missing	0
SAMN11964539	River	NiliRavi	South Asia	NiliRavi	0
SAMEA7098647	River	Pandhapuri	South Asia	Pandhapuri	0
SAMEA7098648	River	Pandhapuri	South Asia	Pandhapuri	0
SAMEA7098693	River	Pandhapuri	South Asia	Pandhapuri	0
SAMEA7098691	River	Pandhapuri	South Asia	Pandhapuri	0
SAMN39114541	River	Parkote	South Asia	Parkote	0
SAMN39114537	River	Parkote	South Asia	Parkote	0
SAMN39114546	River	Parkote	South Asia	Parkote	0
SAMN39114542	River	Parkote	South Asia	Parkote	0
SAMN39114545	River	Parkote	South Asia	Parkote	0
SAMN11964501	Swamp	Poyanghu	East Asia	Poyanghu	0
SAMN11964500	Swamp	Poyanghu	East Asia	Poyanghu	0
SAMN11964503	Swamp	Poyanghu	East Asia	Poyanghu	0
SAMN39114536	River	Sri Lanka indigenous	South Asia	Sri Lanka indigenous	0
SAMN39114533	River	Sri Lanka indigenous	South Asia	Sri Lanka indigenous	0
SAMN39114532	River	Sri Lanka indigenous	South Asia	Sri Lanka indigenous	0
SAMN39114531	River	Sri Lanka indigenous	South Asia	Sri Lanka indigenous	0
SAMN39114684	Swamp	Taiwan	East Asia	Taiwan	0
SAMN39114681	Swamp	Taiwan	East Asia	Taiwan	0
SAMN15098054	River	West Azarbaijan	Middle East	West Azarbaijan	0
SAMN15098058	River	West Azarbaijan	Middle East	West Azarbaijan	0
SAMN15098055	River	West Azarbaijan	Middle East	West Azarbaijan	0
SAMN15098057	River	West Azarbaijan	Middle East	West Azarbaijan	0
SAMN15098059	River	West Azarbaijan	Middle East	West Azarbaijan	0
SAMN11964504	Swamp	Xiajiang	East Asia	Xiajiang	0
SAMN11964507	Swamp	Xiajiang	East Asia	Xiajiang	0
SAMN11964508	Swamp	Xiajiang	East Asia	Xiajiang	0
SAMN39114609	Swamp	Xilin	East Asia	Xilin	0
SAMN39114611	Swamp	Xilin	East Asia	Xilin	0
SAMN39114608	Swamp	Xilin	East Asia	Xilin	0
SAMN39114610	Swamp	Xilin	East Asia	Xilin	0
SAMN39114612	Swamp	Xilin	East Asia	Xilin	0
SAMN39114680	Swamp	Xinglong	East Asia	Xinglong	0
SAMN39114677	Swamp	Xinglong	East Asia	Xinglong	0
SAMN39114678	Swamp	Xinglong	East Asia	Xinglong	0
SAMN39114676	Swamp	Xinglong	East Asia	Xinglong	0
SAMN39114679	Swamp	Xinglong	East Asia	Xinglong	0
SAMN11964513	Swamp	Xingyang	East Asia	Xingyang	0
SAMN11964509	Swamp	Xingyang	East Asia	Xingyang	0
SAMN11964512	Swamp	Xingyang	East Asia	Xingyang	0
SAMN11964510	Swamp	Xingyang	East Asia	Xingyang	0
SAMN11964476	Swamp	Yibin	East Asia	Yibin	0
SAMN11964475	Swamp	Yibin	East Asia	Yibin	0
