## Supplementary Table 4 for "A comprehensive water buffalo pangenome reveals extensive structural variation linked to population specific signatures of selection"

### Sheet: Table S4
Gene	only iHS	only nSL	Both
LOC102392713	0	0	1
TRNAH-GUG	0	0	1
LOC102395698	0	0	1
TRNAN-GUU	0	0	1
LOC102398050	0	0	1
LOC102411048	0	0	1
LOC102396535	0	0	1
LOC102400879	0	0	1
LOC102409284	0	0	1
LOC112579413	0	0	1
LOC112579414	0	0	1
LOC112579415	0	0	1
LOC112579416	0	0	1
LOC112579613	0	0	1
TRNAC-GCA	0	0	1
TRNAV-AAC	0	0	1
FIG4	0	0	1
LOC102398197	0	0	1
LOC102391777	0	0	1
LOC102392309	0	0	1
LOC102399824	0	0	1
LOC102406011	0	0	1
LOC102408212	0	0	1
LOC102409611	0	0	1
LOC102411756	0	0	1
LOC102412078	0	0	1
LOC102412459	0	0	1
LOC112579335	0	0	1
LOC112579340	0	0	1
LOC112579449	0	0	1
LOC112579450	0	0	1
LOC112579451	0	0	1
LOC112580794	0	0	1
LOC112580795	0	0	1
LOC112580796	0	0	1
LOC112580797	0	0	1
LOC112580799	0	0	1
LOC112580834	0	0	1
LOC112580835	0	0	1
LOC112585167	0	0	1
LOC112586117	0	0	1
TRNAG-CCC	0	0	1
XR_003109591.1	0	0	1
GRIA4	0	0	1
LOC102410151	0	0	1
LOC112577744	0	0	1
LOC112586848	0	0	1
TRNAE-UUC	0	0	1
LOC102402714	0	0	1
LOC102405462	0	0	1
LOC102406016	0	0	1
LOC112581362	0	0	1
TRNAI-UAU	0	0	1
HS3ST4	0	0	1
LOC102404129	0	0	1
LOC112577646	0	0	1
LOC112578074	0	0	1
LOC112583647	0	0	1
LOC112584348	0	0	1
XR_003102291.1	0	0	1
YME1L1	0	0	1
ARPC1A	0	0	1
CD96	0	0	1
HSF5	0	0	1
LOC102392474	0	0	1
LOC102405871	0	0	1
LOC102408548	0	0	1
LOC112583806	0	0	1
MUC3A	0	0	1
PDE1C	0	0	1
REST	0	0	1
RNF43	0	0	1
TRNAW-CCA	0	0	1
XR_003108049.1	0	0	1
AJAP1	0	0	1
ANKRD11	0	0	1
APAF1	0	0	1
CACNA1D	0	0	1
CDH15	0	0	1
CSMD3	0	0	1
LOC102396589	0	0	1
LOC102401654	0	0	1
LOC102407566	0	0	1
LOC102407899	0	0	1
LOC102409017	0	0	1
LOC102410930	0	0	1
LOC112577683	0	0	1
LOC112580223	0	0	1
LOC112580785	0	0	1
LOC112580786	0	0	1
LOC112580839	0	0	1
LOC112580846	0	0	1
RIPK1	0	0	1
SLC22A31	0	0	1
XR_003103506.1	0	0	1
XR_003104511.1	0	0	1
XR_003105099.1	0	0	1
XR_003105100.1	0	0	1
ADGB	0	0	1
ARHGEF26	0	0	1
CDK10	0	0	1
CENPBD1	0	0	1
CHCHD5	0	0	1
CHMP1A	0	0	1
CNTN4	0	0	1
CNTN5	0	0	1
COL6A5	0	0	1
DEF8	0	0	1
DEFB113	0	0	1
DEFB114	0	0	1
DPEP1	0	0	1
DPP10	0	0	1
ENOX1	0	0	1
ESR1	0	0	1
EXD3	0	0	1
FANCA	0	0	1
FIGNL1	0	0	1
HMGA2	0	0	1
IGF2R	0	0	1
JAKMIP3	0	0	1
LINGO2	0	0	1
LOC102402068	0	0	1
LOC102403160	0	0	1
LOC102409123	0	0	1
LOC102409228	0	0	1
LOC102413060	0	0	1
LOC102415316	0	0	1
LOC112580225	0	0	1
LOC112584772	0	0	1
LRRC4C	0	0	1
PGPEP1	0	0	1
RSRC1	0	0	1
SPATA2L	0	0	1
SPATA33	0	0	1
SPIRE2	0	0	1
TCF25	0	0	1
UNC13C	0	0	1
XR_003104515.1	0	0	1
XR_003109177.1	0	0	1
XR_328676.2	0	0	1
ZBED2	0	0	1
ZNF37A	0	0	1
ZNF385D	0	0	1
ADAMTS12	0	0	1
ALOX5AP	0	0	1
ANO1	0	0	1
ARHGAP32	0	0	1
BBX	0	0	1
C1R	0	0	1
C1S	0	0	1
CACNA2D2	0	0	1
CADPS2	0	0	1
CPNE7	0	0	1
CTTNBP2	0	0	1
DBNDD1	0	0	1
DLGAP1	0	0	1
DNAH3	0	0	1
EMCN	0	0	1
FAM155A	0	0	1
GAS8	0	0	1
GRIK2	0	0	1
GRM5	0	0	1
GRXCR1	0	0	1
IRAK3	0	0	1
KCNIP4	0	0	1
KIF6	0	0	1
LLPH	0	0	1
LOC102391409	0	0	1
LOC102391577	0	0	1
LOC102394594	0	0	1
LOC102394973	0	0	1
LOC102395127	0	0	1
LOC102396915	0	0	1
LOC102397653	0	0	1
LOC102397712	0	0	1
LOC102398117	0	0	1
LOC102398218	0	0	1
LOC102399252	0	0	1
LOC102400826	0	0	1
LOC102404003	0	0	1
LOC102404753	0	0	1
LOC102405685	0	0	1
LOC102407870	0	0	1
LOC102412437	0	0	1
LOC102412971	0	0	1
LOC102413452	0	0	1
LOC112577677	0	0	1
LOC112579417	0	0	1
LOC112579874	0	0	1
LOC112579875	0	0	1
LOC112579876	0	0	1
LOC112579879	0	0	1
LOC112579880	0	0	1
LOC112579881	0	0	1
LOC112579882	0	0	1
LOC112579883	0	0	1
LOC112579888	0	0	1
LOC112579891	0	0	1
LOC112579892	0	0	1
LOC112579893	0	0	1
LOC112579894	0	0	1
LOC112579918	0	0	1
LOC112580000	0	0	1
LOC112580008	0	0	1
LOC112580009	0	0	1
LOC112580010	0	0	1
LOC112580478	0	0	1
LOC112580601	0	0	1
LOC112580810	0	0	1
LOC112585205	0	0	1
LOC112587078	0	0	1
LOC112587079	0	0	1
LOC112587131	0	0	1
LRP1B	0	0	1
MMP16	0	0	1
NOX4	0	0	1
PAPPA2	0	0	1
PATJ	0	0	1
PCDH15	0	0	1
PDE4D	0	0	1
PHF21A	0	0	1
PPM1B	0	0	1
RPL13	0	0	1
RUNX2	0	0	1
SCEL	0	0	1
SDK1	0	0	1
SPG7	0	0	1
STPG2	0	0	1
TENM3	0	0	1
TMBIM4	0	0	1
TMEM115	0	0	1
TMEM116	0	0	1
TMEM132D	0	0	1
TMTC2	0	0	1
TRNAK-UUU	0	0	1
TRNAR-CCU	0	0	1
TRNAY-AUA	0	0	1
VPS9D1	0	0	1
XR_003103833.1	0	0	1
XR_003104165.1	0	0	1
XR_003104166.1	0	0	1
XR_003104167.1	0	0	1
XR_003104876.1	0	0	1
XR_003104929.1	0	0	1
XR_003105127.1	0	0	1
XR_003105128.1	0	0	1
XR_003109643.1	0	0	1
XR_328245.2	0	0	1
ZNF276	0	0	1
LOC112578418	1	0	0
XR_003102668.1	1	0	0
PGRMC2	1	0	0
LOC102398272	1	0	0
LOC102398596	1	0	0
LOC102401097	1	0	0
LOC102408002	1	0	0
LOC112579429	1	0	0
LOC112579430	1	0	0
LOC112579431	1	0	0
LOC112579432	1	0	0
LOC112579646	1	0	0
NRXN3	1	0	0
EPHA6	1	0	0
LOC102399067	1	0	0
LOC102408857	1	0	0
LOC102412221	1	0	0
LOC112577761	1	0	0
SORCS2	1	0	0
TRNAA-AGC	1	0	0
ABLIM2	1	0	0
ARL15	1	0	0
CABCOCO1	1	0	0
DSCAM	1	0	0
LOC102390435	1	0	0
LOC102392256	1	0	0
LOC102395443	1	0	0
LOC102396583	1	0	0
LOC102398387	1	0	0
LOC102402481	1	0	0
LOC102410452	1	0	0
LOC102416207	1	0	0
LOC112577729	1	0	0
LOC112577998	1	0	0
LOC112578023	1	0	0
LOC112578027	1	0	0
LOC112578028	1	0	0
LOC112578032	1	0	0
LOC112578034	1	0	0
LOC112578037	1	0	0
LOC112578042	1	0	0
LOC112579608	1	0	0
LOC112580170	1	0	0
LOC112580355	1	0	0
LOC112581846	1	0	0
LOC112581847	1	0	0
LOC112581849	1	0	0
LOC112581850	1	0	0
LOC112583729	1	0	0
LOC112583730	1	0	0
NCKAP5	1	0	0
PLAA	1	0	0
PLXNA4	1	0	0
PNLIPRP3	1	0	0
TMPRSS15	1	0	0
XR_003102183.1	1	0	0
XR_003102185.1	1	0	0
XR_003102188.1	1	0	0
XR_003102189.1	1	0	0
XR_003102193.1	1	0	0
XR_003102194.1	1	0	0
XR_003102195.1	1	0	0
XR_003102196.1	1	0	0
XR_003102197.1	1	0	0
XR_003102198.1	1	0	0
XR_003102207.1	1	0	0
XR_003102209.1	1	0	0
XR_003102211.1	1	0	0
XR_003102212.1	1	0	0
XR_003102213.1	1	0	0
XR_003102230.1	1	0	0
XR_003104755.1	1	0	0
XR_003106503.1	1	0	0
XR_003106504.1	1	0	0
XR_003106505.1	1	0	0
XR_003106506.1	1	0	0
XR_003107907.1	1	0	0
XR_003107908.1	1	0	0
XR_003107909.1	1	0	0
XR_003107910.1	1	0	0
XR_003107911.1	1	0	0
XR_003107912.1	1	0	0
XR_003107913.1	1	0	0
XR_003107914.1	1	0	0
XR_003107915.1	1	0	0
XR_003107916.1	1	0	0
XR_003107917.1	1	0	0
XR_003107918.1	1	0	0
XR_003107919.1	1	0	0
XR_003107920.1	1	0	0
ABCD2	1	0	0
AFF3	1	0	0
ANO4	1	0	0
ASTN2	1	0	0
CAMKMT	1	0	0
CCDC179	1	0	0
CEP57	1	0	0
CNOT9	1	0	0
CRACR2A	1	0	0
CTDSP1	1	0	0
ESD	1	0	0
FAM76B	1	0	0
FBXW11	1	0	0
GCFC2	1	0	0
GNG2	1	0	0
GPC5	1	0	0
GSG1L	1	0	0
IFT74	1	0	0
IMMP2L	1	0	0
INPP4B	1	0	0
LDB2	1	0	0
LOC102392631	1	0	0
LOC102395153	1	0	0
LOC102401498	1	0	0
LOC102401817	1	0	0
LOC102404621	1	0	0
LOC102408905	1	0	0
LOC102410713	1	0	0
LOC112577671	1	0	0
LOC112578419	1	0	0
LOC112578681	1	0	0
LOC112578772	1	0	0
LOC112579213	1	0	0
LOC112579214	1	0	0
LOC112579215	1	0	0
LOC112579435	1	0	0
LOC112579436	1	0	0
LOC112584031	1	0	0
LOC112585150	1	0	0
LOC112587459	1	0	0
LRCH1	1	0	0
LRRC19	1	0	0
MAP3K4	1	0	0
MDGA2	1	0	0
MTMR2	1	0	0
MYO10	1	0	0
PAX8	1	0	0
PCOLCE2	1	0	0
PDZRN4	1	0	0
PLCD4	1	0	0
RNF25	1	0	0
ROBO1	1	0	0
SDK2	1	0	0
SGCZ	1	0	0
SH3TC1	1	0	0
SIRPA	1	0	0
SLC11A1	1	0	0
SLC9A9	1	0	0
SMYD3	1	0	0
SPECC1L	1	0	0
SPTSSB	1	0	0
SVIP	1	0	0
TMPRSS7	1	0	0
TRNAA-CGC	1	0	0
TRNAF-GAA	1	0	0
TRNAQ-CUG	1	0	0
TRNAV-CAC	1	0	0
TRNAV-UAC	1	0	0
USP37	1	0	0
VAV3	1	0	0
VIL1	1	0	0
XR_003102669.1	1	0	0
XR_003102670.1	1	0	0
XR_003103107.1	1	0	0
XR_003103701.1	1	0	0
XR_003103702.1	1	0	0
XR_003108390.1	1	0	0
XR_003109579.1	1	0	0
XR_003111963.1	1	0	0
YTHDF1	1	0	0
ZNF142	1	0	0
ABRA	1	0	0
ACAD11	1	0	0
ACAP2	1	0	0
ACBD7	1	0	0
ACHE	1	0	0
ACKR4	1	0	0
ADA	1	0	0
ADAM7	1	0	0
ADGRL3	1	0	0
AGPAT4	1	0	0
AHNAK2	1	0	0
ALLC	1	0	0
ANKIB1	1	0	0
ANKRD1	1	0	0
ANKRD6	1	0	0
ANKS4B	1	0	0
AP4S1	1	0	0
APCS	1	0	0
ARF4	1	0	0
ARHGEF37	1	0	0
ARID2	1	0	0
ARL2BP	1	0	0
ARMC3	1	0	0
ARRDC2	1	0	0
ASAP2	1	0	0
ASAP3	1	0	0
ASRGL1	1	0	0
ASXL2	1	0	0
ATG10	1	0	0
ATP4A	1	0	0
ATP6V0E1	1	0	0
ATRNL1	1	0	0
B3GALNT2	1	0	0
BARX2	1	0	0
BCR	1	0	0
BIRC7	1	0	0
BLNK	1	0	0
BNIP1	1	0	0
BPHL	1	0	0
BRK1	1	0	0
C4H12orf40	1	0	0
C5H1orf167	1	0	0
C9H19orf57	1	0	0
CA10	1	0	0
CAAP1	1	0	0
CABIN1	1	0	0
CADM2	1	0	0
CADPS	1	0	0
CALM1	1	0	0
CAMK1D	1	0	0
CARMIL1	1	0	0
CAV3	1	0	0
CBLN1	1	0	0
CC2D1A	1	0	0
CCDC141	1	0	0
CCDC50	1	0	0
CCDC60	1	0	0
CCDC93	1	0	0
CCM2	1	0	0
CCR9	1	0	0
CCSER1	1	0	0
CDCA4	1	0	0
CDCA7	1	0	0
CDCP2	1	0	0
CDH23	1	0	0
CDK13	1	0	0
CEP170B	1	0	0
CFTR	1	0	0
CGAS	1	0	0
CGGBP1	1	0	0
CHCHD6	1	0	0
CLBA1	1	0	0
CLDN10	1	0	0
CLDN20	1	0	0
CLEC3A	1	0	0
CLIC5	1	0	0
CLN8	1	0	0
CLSTN2	1	0	0
CLYBL	1	0	0
CMIP	1	0	0
CNTNAP2	1	0	0
CNTNAP4	1	0	0
COBLL1	1	0	0
COG2	1	0	0
COL14A1	1	0	0
COL4A2	1	0	0
COL5A1	1	0	0
COL9A1	1	0	0
COL9A2	1	0	0
COLEC11	1	0	0
CORO2B	1	0	0
CPEB4	1	0	0
CPLX1	1	0	0
CPNE2	1	0	0
CPNE4	1	0	0
CREBRF	1	0	0
CRYM	1	0	0
CSGALNACT1	1	0	0
CSMD1	1	0	0
CSPG4	1	0	0
CTBP2	1	0	0
CTNNA3	1	0	0
CTNNAL1	1	0	0
CYHR1	1	0	0
DAB2	1	0	0
DAPK2	1	0	0
DCAF16	1	0	0
DCC	1	0	0
DDX18	1	0	0
DENND6A	1	0	0
DFFA	1	0	0
DHX32	1	0	0
DIAPH3	1	0	0
DLEC1	1	0	0
DLG1	1	0	0
DMKN	1	0	0
DNAAF4	1	0	0
DNAH11	1	0	0
DNAH7	1	0	0
DNAJB8	1	0	0
DNAJC13	1	0	0
DPP6	1	0	0
DRC3	1	0	0
DRG1	1	0	0
DTX2	1	0	0
EEFSEC	1	0	0
EHMT1	1	0	0
EIF4ENIF1	1	0	0
ELOVL2	1	0	0
ELP2	1	0	0
EMC3	1	0	0
ENOPH1	1	0	0
EXT1	1	0	0
FAM184B	1	0	0
FAM192A	1	0	0
FAM213B	1	0	0
FANCD2	1	0	0
FANCD2OS	1	0	0
FAT4	1	0	0
FBLN1	1	0	0
FBXO15	1	0	0
FCHO2	1	0	0
FGD3	1	0	0
FNDC1	1	0	0
FOXD1	1	0	0
FOXH1	1	0	0
FRMPD1	1	0	0
FSHR	1	0	0
FUBP1	1	0	0
FYB1	1	0	0
FYCO1	1	0	0
GADL1	1	0	0
GAK	1	0	0
GALNT13	1	0	0
GALNT17	1	0	0
GALNT5	1	0	0
GAPDHS	1	0	0
GATA2	1	0	0
GATA6	1	0	0
GLDC	1	0	0
GLRB	1	0	0
GPR107	1	0	0
GPR132	1	0	0
GREB1L	1	0	0
GRIA1	1	0	0
GRID2	1	0	0
GRIN2B	1	0	0
GSC	1	0	0
GSR	1	0	0
GTPBP8	1	0	0
GUCY2C	1	0	0
HECW1	1	0	0
HES5	1	0	0
HNRNPR	1	0	0
HPS1	1	0	0
HPSE2	1	0	0
HS6ST3	1	0	0
HTR1F	1	0	0
HTR2A	1	0	0
HYAL1	1	0	0
HYAL2	1	0	0
HYAL3	1	0	0
IFRD2	1	0	0
IFT88	1	0	0
IGSF5	1	0	0
IL12RB1	1	0	0
IL17D	1	0	0
INSIG2	1	0	0
ITGA2	1	0	0
ITGA8	1	0	0
KCND2	1	0	0
KCNN1	1	0	0
KIF21A	1	0	0
KIFC2	1	0	0
KIT	1	0	0
KIZ	1	0	0
KLHDC1	1	0	0
KLHDC2	1	0	0
KLRG1	1	0	0
LALBA	1	0	0
LCORL	1	0	0
LGI1	1	0	0
LHFPL3	1	0	0
LIPI	1	0	0
LMBRD1	1	0	0
LMNB1	1	0	0
LOC102389142	1	0	0
LOC102389174	1	0	0
LOC102389373	1	0	0
LOC102389385	1	0	0
LOC102389538	1	0	0
LOC102389701	1	0	0
LOC102389997	1	0	0
LOC102390038	1	0	0
LOC102390160	1	0	0
LOC102390187	1	0	0
LOC102390386	1	0	0
LOC102390550	1	0	0
LOC102390849	1	0	0
LOC102390941	1	0	0
LOC102390977	1	0	0
LOC102391025	1	0	0
LOC102391100	1	0	0
LOC102391102	1	0	0
LOC102391222	1	0	0
LOC102391442	1	0	0
LOC102391484	1	0	0
LOC102391948	1	0	0
LOC102392417	1	0	0
LOC102392650	1	0	0
LOC102392710	1	0	0
LOC102393487	1	0	0
LOC102393682	1	0	0
LOC102394249	1	0	0
LOC102394325	1	0	0
LOC102394554	1	0	0
LOC102394867	1	0	0
LOC102395076	1	0	0
LOC102395184	1	0	0
LOC102395400	1	0	0
LOC102395514	1	0	0
LOC102395706	1	0	0
LOC102395806	1	0	0
LOC102395833	1	0	0
LOC102396391	1	0	0
LOC102396444	1	0	0
LOC102396538	1	0	0
LOC102396592	1	0	0
LOC102396841	1	0	0
LOC102396916	1	0	0
LOC102397147	1	0	0
LOC102397283	1	0	0
LOC102397580	1	0	0
LOC102397582	1	0	0
LOC102398383	1	0	0
LOC102399222	1	0	0
LOC102399316	1	0	0
LOC102399450	1	0	0
LOC102399493	1	0	0
LOC102399815	1	0	0
LOC102400381	1	0	0
LOC102400640	1	0	0
LOC102401138	1	0	0
LOC102401392	1	0	0
LOC102401552	1	0	0
LOC102401999	1	0	0
LOC102402165	1	0	0
LOC102402338	1	0	0
LOC102402591	1	0	0
LOC102402675	1	0	0
LOC102402736	1	0	0
LOC102402959	1	0	0
LOC102403155	1	0	0
LOC102403206	1	0	0
LOC102403248	1	0	0
LOC102403260	1	0	0
LOC102403599	1	0	0
LOC102404421	1	0	0
LOC102404433	1	0	0
LOC102404730	1	0	0
LOC102405621	1	0	0
LOC102406612	1	0	0
LOC102406615	1	0	0
LOC102406839	1	0	0
LOC102407382	1	0	0
LOC102407448	1	0	0
LOC102408211	1	0	0
LOC102408306	1	0	0
LOC102408308	1	0	0
LOC102408479	1	0	0
LOC102408956	1	0	0
LOC102408982	1	0	0
LOC102409112	1	0	0
LOC102409153	1	0	0
LOC102409407	1	0	0
LOC102409471	1	0	0
LOC102409482	1	0	0
LOC102409782	1	0	0
LOC102409790	1	0	0
LOC102409971	1	0	0
LOC102410066	1	0	0
LOC102410112	1	0	0
LOC102410562	1	0	0
LOC102410938	1	0	0
LOC102411255	1	0	0
LOC102411499	1	0	0
LOC102411786	1	0	0
LOC102412000	1	0	0
LOC102412279	1	0	0
LOC102412347	1	0	0
LOC102412417	1	0	0
LOC102412584	1	0	0
LOC102412910	1	0	0
LOC102412970	1	0	0
LOC102413046	1	0	0
LOC102413119	1	0	0
LOC102413397	1	0	0
LOC102413448	1	0	0
LOC102413710	1	0	0
LOC102413763	1	0	0
LOC102413854	1	0	0
LOC102413993	1	0	0
LOC102414570	1	0	0
LOC102414664	1	0	0
LOC102414795	1	0	0
LOC102415690	1	0	0
LOC102415902	1	0	0
LOC102416027	1	0	0
LOC102416484	1	0	0
LOC102416594	1	0	0
LOC112577619	1	0	0
LOC112577651	1	0	0
LOC112577662	1	0	0
LOC112577678	1	0	0
LOC112577704	1	0	0
LOC112577746	1	0	0
LOC112577753	1	0	0
LOC112577770	1	0	0
LOC112577794	1	0	0
LOC112577819	1	0	0
LOC112577858	1	0	0
LOC112577988	1	0	0
LOC112578425	1	0	0
LOC112578426	1	0	0
LOC112578450	1	0	0
LOC112578780	1	0	0
LOC112578832	1	0	0
LOC112578833	1	0	0
LOC112578837	1	0	0
LOC112578951	1	0	0
LOC112578954	1	0	0
LOC112579111	1	0	0
LOC112579140	1	0	0
LOC112579236	1	0	0
LOC112579239	1	0	0
LOC112579252	1	0	0
LOC112579322	1	0	0
LOC112579347	1	0	0
LOC112579349	1	0	0
LOC112579350	1	0	0
LOC112579351	1	0	0
LOC112579471	1	0	0
LOC112579472	1	0	0
LOC112579476	1	0	0
LOC112579477	1	0	0
LOC112579511	1	0	0
LOC112579522	1	0	0
LOC112579600	1	0	0
LOC112579616	1	0	0
LOC112579656	1	0	0
LOC112579660	1	0	0
LOC112579661	1	0	0
LOC112579700	1	0	0
LOC112579702	1	0	0
LOC112579704	1	0	0
LOC112579843	1	0	0
LOC112579850	1	0	0
LOC112579871	1	0	0
LOC112579938	1	0	0
LOC112580044	1	0	0
LOC112580142	1	0	0
LOC112580143	1	0	0
LOC112580144	1	0	0
LOC112580145	1	0	0
LOC112580147	1	0	0
LOC112580148	1	0	0
LOC112580171	1	0	0
LOC112580174	1	0	0
LOC112580175	1	0	0
LOC112580176	1	0	0
LOC112580179	1	0	0
LOC112580196	1	0	0
LOC112580299	1	0	0
LOC112580300	1	0	0
LOC112580303	1	0	0
LOC112580305	1	0	0
LOC112580356	1	0	0
LOC112580357	1	0	0
LOC112580359	1	0	0
LOC112580360	1	0	0
LOC112580374	1	0	0
LOC112580445	1	0	0
LOC112580448	1	0	0
LOC112580453	1	0	0
LOC112580456	1	0	0
LOC112580643	1	0	0
LOC112580688	1	0	0
LOC112580819	1	0	0
LOC112580829	1	0	0
LOC112580847	1	0	0
LOC112580855	1	0	0
LOC112580856	1	0	0
LOC112580859	1	0	0
LOC112580894	1	0	0
LOC112581125	1	0	0
LOC112581183	1	0	0
LOC112581212	1	0	0
LOC112581365	1	0	0
LOC112581366	1	0	0
LOC112581378	1	0	0
LOC112581450	1	0	0
LOC112581456	1	0	0
LOC112581457	1	0	0
LOC112581486	1	0	0
LOC112581611	1	0	0
LOC112581636	1	0	0
LOC112583049	1	0	0
LOC112583111	1	0	0
LOC112583157	1	0	0
LOC112583620	1	0	0
LOC112583713	1	0	0
LOC112583714	1	0	0
LOC112583738	1	0	0
LOC112583895	1	0	0
LOC112584337	1	0	0
LOC112584382	1	0	0
LOC112584568	1	0	0
LOC112584570	1	0	0
LOC112584692	1	0	0
LOC112584819	1	0	0
LOC112584970	1	0	0
LOC112585112	1	0	0
LOC112585151	1	0	0
LOC112585180	1	0	0
LOC112585183	1	0	0
LOC112585464	1	0	0
LOC112585465	1	0	0
LOC112585466	1	0	0
LOC112585530	1	0	0
LOC112585569	1	0	0
LOC112585630	1	0	0
LOC112585705	1	0	0
LOC112585849	1	0	0
LOC112586104	1	0	0
LOC112586123	1	0	0
LOC112586203	1	0	0
LOC112586218	1	0	0
LOC112586224	1	0	0
LOC112586225	1	0	0
LOC112586281	1	0	0
LOC112586282	1	0	0
LOC112586319	1	0	0
LOC112586435	1	0	0
LOC112586522	1	0	0
LOC112586553	1	0	0
LOC112586696	1	0	0
LOC112587009	1	0	0
LOC112587086	1	0	0
LOC112587087	1	0	0
LOC112587089	1	0	0
LOC112587324	1	0	0
LOC112587325	1	0	0
LOC112587526	1	0	0
LOC112587560	1	0	0
LOC112587593	1	0	0
LOC112587803	1	0	0
LOC112587889	1	0	0
LOC112587890	1	0	0
LOC112587977	1	0	0
LOC112587993	1	0	0
LOC112587994	1	0	0
LOC112587995	1	0	0
LOC112588019	1	0	0
LPAR3	1	0	0
LRBA	1	0	0
LSP1	1	0	0
LYAR	1	0	0
MAF	1	0	0
MAGEF1	1	0	0
MAML2	1	0	0
MAP2K5	1	0	0
MAPK1	1	0	0
MARK1	1	0	0
MAST3	1	0	0
MC4R	1	0	0
MCTP1	1	0	0
MDM1	1	0	0
MEGF11	1	0	0
METTL14	1	0	0
MMEL1	1	0	0
MOB3B	1	0	0
MOCOS	1	0	0
MPLKIP	1	0	0
MRPS6	1	0	0
MS4A13	1	0	0
MTMR4	1	0	0
MTO1	1	0	0
MYH14	1	0	0
MYO1G	1	0	0
MYO3B	1	0	0
NAA80	1	0	0
NANOS3	1	0	0
NCAPG	1	0	0
NCBP1	1	0	0
NCS1	1	0	0
NDFIP2	1	0	0
NEDD4L	1	0	0
NELL1	1	0	0
NEMF	1	0	0
NEPRO	1	0	0
NEXN	1	0	0
NLGN1	1	0	0
NLRP1	1	0	0
NLRP3	1	0	0
NMT2	1	0	0
NOC3L	1	0	0
NPRL2	1	0	0
NRG3	1	0	0
NUP107	1	0	0
ODF3L1	1	0	0
OGDH	1	0	0
OGDHL	1	0	0
OLAH	1	0	0
OLFM3	1	0	0
OSBPL3	1	0	0
OTULINL	1	0	0
OXR1	1	0	0
OXTR	1	0	0
PANK4	1	0	0
PARD3	1	0	0
PBX1	1	0	0
PCCB	1	0	0
PCLO	1	0	0
PDE5A	1	0	0
PDE7B	1	0	0
PDZD2	1	0	0
PELI1	1	0	0
PFKFB3	1	0	0
PHF14	1	0	0
PITPNM2	1	0	0
PJA2	1	0	0
PKHD1	1	0	0
PKIG	1	0	0
PLBD1	1	0	0
PLCH2	1	0	0
PLD4	1	0	0
PLG	1	0	0
PODNL1	1	0	0
PPIA	1	0	0
PPM1F	1	0	0
PPP1R9A	1	0	0
PPP2CB	1	0	0
PRKG1	1	0	0
PRKN	1	0	0
PRMT8	1	0	0
PRTG	1	0	0
PSD3	1	0	0
PTPRO	1	0	0
PURB	1	0	0
PWWP2B	1	0	0
PYGO1	1	0	0
RAB20	1	0	0
RAB21	1	0	0
RAD18	1	0	0
RAI1	1	0	0
RAP1B	1	0	0
RASSF1	1	0	0
RBM47	1	0	0
RBMS3	1	0	0
REC114	1	0	0
RERG	1	0	0
RETREG1	1	0	0
REV1	1	0	0
RFESD	1	0	0
RGL1	1	0	0
RILPL1	1	0	0
RIMS2	1	0	0
RNF220	1	0	0
ROPN1L	1	0	0
RPAP3	1	0	0
RPP30	1	0	0
RPP38	1	0	0
RRAGD	1	0	0
RREB1	1	0	0
RSPRY1	1	0	0
RTN4	1	0	0
SASH1	1	0	0
SBSN	1	0	0
SCARB1	1	0	0
SCGN	1	0	0
SCML4	1	0	0
SCRN1	1	0	0
SEC24D	1	0	0
SEMA3D	1	0	0
SERINC5	1	0	0
SERPINB11	1	0	0
SEZ6L	1	0	0
SFI1	1	0	0
SGCD	1	0	0
SHANK2	1	0	0
SLC12A9	1	0	0
SLC16A7	1	0	0
SLC1A6	1	0	0
SLC22A2	1	0	0
SLC25A16	1	0	0
SLC25A21	1	0	0
SLC27A6	1	0	0
SLC35E3	1	0	0
SLC5A3	1	0	0
SLC5A7	1	0	0
SMAD1	1	0	0
SMARCA2	1	0	0
SNTG2	1	0	0
SNX29	1	0	0
SNX33	1	0	0
SOX5	1	0	0
SOX6	1	0	0
SPATA9	1	0	0
SPEG	1	0	0
SREBF1	1	0	0
SRRT	1	0	0
ST6GALNAC3	1	0	0
ST7	1	0	0
STK36	1	0	0
STK39	1	0	0
STRN3	1	0	0
SUGCT	1	0	0
SYT16	1	0	0
TAF4B	1	0	0
TBC1D12	1	0	0
TBC1D15	1	0	0
TBC1D2	1	0	0
TECRL	1	0	0
TEX15	1	0	0
TFB1M	1	0	0
TFEB	1	0	0
THSD7B	1	0	0
TM2D1	1	0	0
TMEM108	1	0	0
TMEM147	1	0	0
TMEM150C	1	0	0
TMEM178B	1	0	0
TMEM232	1	0	0
TMEM233	1	0	0
TMOD1	1	0	0
TNFRSF17	1	0	0
TNN	1	0	0
TNNI2	1	0	0
TOM1L2	1	0	0
TOP3B	1	0	0
TPD52L3	1	0	0
TPH2	1	0	0
TRIM26	1	0	0
TRIP6	1	0	0
TRMT44	1	0	0
TRNAE-CUC	1	0	0
TRNAG-GCC	1	0	0
TRNAL-CAA	1	0	0
TRNAS-AGA	1	0	0
TRNAS-GGA	1	0	0
TSGA10	1	0	0
TSPAN18	1	0	0
TSTD2	1	0	0
TTC34	1	0	0
TTLL4	1	0	0
TUSC2	1	0	0
UAP1	1	0	0
UBE2QL1	1	0	0
UBXN8	1	0	0
UFSP1	1	0	0
UHRF2	1	0	0
ULK4	1	0	0
UMODL1	1	0	0
USH2A	1	0	0
WDFY3	1	0	0
WDFY4	1	0	0
WDR25	1	0	0
WIPF3	1	0	0
XPA	1	0	0
XR_003102060.1	1	0	0
XR_003102122.1	1	0	0
XR_003102123.1	1	0	0
XR_003102124.1	1	0	0
XR_003102125.1	1	0	0
XR_003102685.1	1	0	0
XR_003102686.1	1	0	0
XR_003102718.1	1	0	0
XR_003103114.1	1	0	0
XR_003103259.1	1	0	0
XR_003103260.1	1	0	0
XR_003103261.1	1	0	0
XR_003103265.1	1	0	0
XR_003103392.1	1	0	0
XR_003103394.1	1	0	0
XR_003103510.1	1	0	0
XR_003103514.1	1	0	0
XR_003103575.1	1	0	0
XR_003103576.1	1	0	0
XR_003103740.1	1	0	0
XR_003103750.1	1	0	0
XR_003103784.1	1	0	0
XR_003103817.1	1	0	0
XR_003103957.1	1	0	0
XR_003103958.1	1	0	0
XR_003103960.1	1	0	0
XR_003103961.1	1	0	0
XR_003103962.1	1	0	0
XR_003103964.1	1	0	0
XR_003104029.1	1	0	0
XR_003104030.1	1	0	0
XR_003104031.1	1	0	0
XR_003104033.1	1	0	0
XR_003104132.1	1	0	0
XR_003104133.1	1	0	0
XR_003104145.1	1	0	0
XR_003104162.1	1	0	0
XR_003104266.1	1	0	0
XR_003104271.1	1	0	0
XR_003104400.1	1	0	0
XR_003104464.1	1	0	0
XR_003104465.1	1	0	0
XR_003104489.1	1	0	0
XR_003104539.1	1	0	0
XR_003104648.1	1	0	0
XR_003104649.1	1	0	0
XR_003104650.1	1	0	0
XR_003104651.1	1	0	0
XR_003104652.1	1	0	0
XR_003104653.1	1	0	0
XR_003104654.1	1	0	0
XR_003104655.1	1	0	0
XR_003104656.1	1	0	0
XR_003104657.1	1	0	0
XR_003104658.1	1	0	0
XR_003104659.1	1	0	0
XR_003104660.1	1	0	0
XR_003104661.1	1	0	0
XR_003104662.1	1	0	0
XR_003104663.1	1	0	0
XR_003104665.1	1	0	0
XR_003104667.1	1	0	0
XR_003104668.1	1	0	0
XR_003104760.1	1	0	0
XR_003104798.1	1	0	0
XR_003104842.1	1	0	0
XR_003104961.1	1	0	0
XR_003104976.1	1	0	0
XR_003104987.1	1	0	0
XR_003105034.1	1	0	0
XR_003105162.1	1	0	0
XR_003105164.1	1	0	0
XR_003105177.1	1	0	0
XR_003105178.1	1	0	0
XR_003105179.1	1	0	0
XR_003105182.1	1	0	0
XR_003105230.1	1	0	0
XR_003105544.1	1	0	0
XR_003105657.1	1	0	0
XR_003105705.1	1	0	0
XR_003105808.1	1	0	0
XR_003105809.1	1	0	0
XR_003105810.1	1	0	0
XR_003105811.1	1	0	0
XR_003105868.1	1	0	0
XR_003105869.1	1	0	0
XR_003105870.1	1	0	0
XR_003105871.1	1	0	0
XR_003105872.1	1	0	0
XR_003105873.1	1	0	0
XR_003105874.1	1	0	0
XR_003105875.1	1	0	0
XR_003105876.1	1	0	0
XR_003105877.1	1	0	0
XR_003105878.1	1	0	0
XR_003105879.1	1	0	0
XR_003105880.1	1	0	0
XR_003105881.1	1	0	0
XR_003105882.1	1	0	0
XR_003105883.1	1	0	0
XR_003105884.1	1	0	0
XR_003105885.1	1	0	0
XR_003105886.1	1	0	0
XR_003105911.1	1	0	0
XR_003105912.1	1	0	0
XR_003105913.1	1	0	0
XR_003106020.1	1	0	0
XR_003106031.1	1	0	0
XR_003106032.1	1	0	0
XR_003106066.1	1	0	0
XR_003106207.1	1	0	0
XR_003106217.1	1	0	0
XR_003106255.1	1	0	0
XR_003107412.1	1	0	0
XR_003107463.1	1	0	0
XR_003107500.1	1	0	0
XR_003107596.1	1	0	0
XR_003107695.1	1	0	0
XR_003107884.1	1	0	0
XR_003107885.1	1	0	0
XR_003107886.1	1	0	0
XR_003107926.1	1	0	0
XR_003108165.1	1	0	0
XR_003108179.1	1	0	0
XR_003108457.1	1	0	0
XR_003108857.1	1	0	0
XR_003109068.1	1	0	0
XR_003109217.1	1	0	0
XR_003109262.1	1	0	0
XR_003109504.1	1	0	0
XR_003109505.1	1	0	0
XR_003109506.1	1	0	0
XR_003109581.1	1	0	0
XR_003109610.1	1	0	0
XR_003109621.1	1	0	0
XR_003109748.1	1	0	0
XR_003109749.1	1	0	0
XR_003109851.1	1	0	0
XR_003109852.1	1	0	0
XR_003109853.1	1	0	0
XR_003109899.1	1	0	0
XR_003109900.1	1	0	0
XR_003110011.1	1	0	0
XR_003110246.1	1	0	0
XR_003110468.1	1	0	0
XR_003110497.1	1	0	0
XR_003110621.1	1	0	0
XR_003110655.1	1	0	0
XR_003110664.1	1	0	0
XR_003110666.1	1	0	0
XR_003110667.1	1	0	0
XR_003110749.1	1	0	0
XR_003110781.1	1	0	0
XR_003110822.1	1	0	0
XR_003110918.1	1	0	0
XR_003110919.1	1	0	0
XR_003111013.1	1	0	0
XR_003111014.1	1	0	0
XR_003111015.1	1	0	0
XR_003111016.1	1	0	0
XR_003111189.1	1	0	0
XR_003111539.1	1	0	0
XR_003111585.1	1	0	0
XR_003111808.1	1	0	0
XR_003112053.1	1	0	0
XR_003112079.1	1	0	0
XR_003112101.1	1	0	0
XR_003112255.1	1	0	0
XR_003112367.1	1	0	0
XR_326291.2	1	0	0
XR_326440.2	1	0	0
XR_326479.2	1	0	0
XR_326599.2	1	0	0
XR_326680.2	1	0	0
XR_327160.2	1	0	0
XR_327254.2	1	0	0
XR_327492.2	1	0	0
XR_327605.2	1	0	0
XR_327694.2	1	0	0
XR_328280.2	1	0	0
XR_328371.2	1	0	0
XR_328889.2	1	0	0
XR_329130.2	1	0	0
XR_329393.2	1	0	0
XR_329472.2	1	0	0
XR_329486.2	1	0	0
XXYLT1	1	0	0
ZBTB20	1	0	0
ZBTB49	1	0	0
ZFAT	1	0	0
ZHX2	1	0	0
ZIC2	1	0	0
ZIC5	1	0	0
ZMIZ2	1	0	0
ZMPSTE24	1	0	0
ZMYND10	1	0	0
ZNF423	1	0	0
ZNF496	1	0	0
ZNF518A	1	0	0
ZNF618	1	0	0
ZNF654	1	0	0
ZNF813	1	0	0
ZP2	1	0	0
ZRANB1	1	0	0
ZRANB3	1	0	0
AAGAB	0	1	0
ABCA2	0	1	0
ACOXL	0	1	0
ACSF3	0	1	0
ADAM32	0	1	0
ADAM9	0	1	0
AFM	0	1	0
AFP	0	1	0
AGXT	0	1	0
ALB	0	1	0
AMBRA1	0	1	0
ANK2	0	1	0
ANKFN1	0	1	0
ANKRD52	0	1	0
ANKS1B	0	1	0
APOF	0	1	0
ARHGAP1	0	1	0
ARHGAP24	0	1	0
ARHGAP26	0	1	0
ARHGEF10L	0	1	0
ARMC9	0	1	0
ARNT2	0	1	0
ASB1	0	1	0
ASCL1	0	1	0
ASIC2	0	1	0
ATAD2	0	1	0
ATG13	0	1	0
ATP5IF1	0	1	0
B3GLCT	0	1	0
B4GALNT2	0	1	0
BACH2	0	1	0
BCAS3	0	1	0
BSN	0	1	0
BTBD2	0	1	0
C11H15orf62	0	1	0
C13H13orf42	0	1	0
C16H11orf71	0	1	0
C1RL	0	1	0
C6H2orf54	0	1	0
C7H4orf36	0	1	0
CA7	0	1	0
CADM4	0	1	0
CALN1	0	1	0
CAMK4	0	1	0
CAPN10	0	1	0
CBX3	0	1	0
CCDC122	0	1	0
CCDC167	0	1	0
CCDC73	0	1	0
CCPG1	0	1	0
CDH20	0	1	0
CENPE	0	1	0
CEP128	0	1	0
CFAP73	0	1	0
CHRM4	0	1	0
CKAP2L	0	1	0
CLEC19A	0	1	0
CLIC3	0	1	0
CMTR1	0	1	0
CNOT4	0	1	0
CNPY2	0	1	0
CNTN1	0	1	0
COL18A1	0	1	0
COPS9	0	1	0
COQ10A	0	1	0
CPEB1	0	1	0
CREB3L1	0	1	0
CRY1	0	1	0
CS	0	1	0
CSNK1D	0	1	0
CTSO	0	1	0
CTSZ	0	1	0
CXCL8	0	1	0
DAG1	0	1	0
DAPK1	0	1	0
DCAF4	0	1	0
DDX54	0	1	0
DGKZ	0	1	0
DHX58	0	1	0
DISC1	0	1	0
DNAAF1	0	1	0
DNAH10	0	1	0
DNAH14	0	1	0
DNAH6	0	1	0
DNAJC17	0	1	0
DNAJC8	0	1	0
DPF3	0	1	0
DPY19L4	0	1	0
DST	0	1	0
DUSP28	0	1	0
EDRF1	0	1	0
EGFLAM	0	1	0
EGFR	0	1	0
ENDOV	0	1	0
EPGN	0	1	0
ERICH1	0	1	0
EVA1C	0	1	0
F2	0	1	0
FAF1	0	1	0
FAM71D	0	1	0
FARS2	0	1	0
FCRL1	0	1	0
FCRL3	0	1	0
FERMT1	0	1	0
FES	0	1	0
FOXN3	0	1	0
FSTL4	0	1	0
FUT7	0	1	0
GABRA5	0	1	0
GABRB2	0	1	0
GALNT18	0	1	0
GALNTL6	0	1	0
GATAD1	0	1	0
GCC2	0	1	0
GCHFR	0	1	0
GGACT	0	1	0
GJB7	0	1	0
GKAP1	0	1	0
GLMN	0	1	0
GMPS	0	1	0
GPR35	0	1	0
GRIK1	0	1	0
GRM1	0	1	0
GSDME	0	1	0
GTF2A1	0	1	0
GTF2F2	0	1	0
GUCY1A2	0	1	0
HACD1	0	1	0
HARBI1	0	1	0
HDDC3	0	1	0
HEATR4	0	1	0
HELB	0	1	0
HMGB1	0	1	0
HNRNPA2B1	0	1	0
HSDL1	0	1	0
HSPB9	0	1	0
HYAL4	0	1	0
IAPP	0	1	0
IDNK	0	1	0
IGSF11	0	1	0
IL18RAP	0	1	0
IL1A	0	1	0
IL23A	0	1	0
IQCH	0	1	0
IRGQ	0	1	0
KAT14	0	1	0
KAT2A	0	1	0
KAZN	0	1	0
KCNH5	0	1	0
KCNK16	0	1	0
KCNN2	0	1	0
KIAA0408	0	1	0
KIAA1549	0	1	0
KIAA1841	0	1	0
KIF27	0	1	0
KLRG2	0	1	0
KNL1	0	1	0
KRBA2	0	1	0
LAMB4	0	1	0
LIMS1	0	1	0
LOC102389013	0	1	0
LOC102389114	0	1	0
LOC102389605	0	1	0
LOC102389633	0	1	0
LOC102390202	0	1	0
LOC102390522	0	1	0
LOC102390961	0	1	0
LOC102391058	0	1	0
LOC102391066	0	1	0
LOC102391140	0	1	0
LOC102391401	0	1	0
LOC102391729	0	1	0
LOC102392069	0	1	0
LOC102392695	0	1	0
LOC102392712	0	1	0
LOC102393026	0	1	0
LOC102393338	0	1	0
LOC102393569	0	1	0
LOC102393885	0	1	0
LOC102395271	0	1	0
LOC102395504	0	1	0
LOC102395758	0	1	0
LOC102395764	0	1	0
LOC102395821	0	1	0
LOC102396058	0	1	0
LOC102396442	0	1	0
LOC102396747	0	1	0
LOC102396912	0	1	0
LOC102397055	0	1	0
LOC102397388	0	1	0
LOC102398071	0	1	0
LOC102399370	0	1	0
LOC102400019	0	1	0
LOC102400342	0	1	0
LOC102401778	0	1	0
LOC102402095	0	1	0
LOC102403202	0	1	0
LOC102403526	0	1	0
LOC102403983	0	1	0
LOC102404511	0	1	0
LOC102404564	0	1	0
LOC102405698	0	1	0
LOC102406025	0	1	0
LOC102406545	0	1	0
LOC102407231	0	1	0
LOC102407618	0	1	0
LOC102408166	0	1	0
LOC102408196	0	1	0
LOC102408830	0	1	0
LOC102408952	0	1	0
LOC102409205	0	1	0
LOC102409538	0	1	0
LOC102409607	0	1	0
LOC102409778	0	1	0
LOC102410228	0	1	0
LOC102410269	0	1	0
LOC102410276	0	1	0
LOC102410316	0	1	0
LOC102410816	0	1	0
LOC102411145	0	1	0
LOC102411166	0	1	0
LOC102411349	0	1	0
LOC102411809	0	1	0
LOC102411950	0	1	0
LOC102412131	0	1	0
LOC102412450	0	1	0
LOC102412773	0	1	0
LOC102412968	0	1	0
LOC102413010	0	1	0
LOC102413118	0	1	0
LOC102413257	0	1	0
LOC102413296	0	1	0
LOC102413340	0	1	0
LOC102413983	0	1	0
LOC102414019	0	1	0
LOC102414422	0	1	0
LOC102414583	0	1	0
LOC102414731	0	1	0
LOC102414776	0	1	0
LOC102414789	0	1	0
LOC102415566	0	1	0
LOC102415903	0	1	0
LOC102416032	0	1	0
LOC102416230	0	1	0
LOC102416552	0	1	0
LOC112577877	0	1	0
LOC112577880	0	1	0
LOC112577885	0	1	0
LOC112578014	0	1	0
LOC112578020	0	1	0
LOC112578068	0	1	0
LOC112578070	0	1	0
LOC112578072	0	1	0
LOC112578090	0	1	0
LOC112578130	0	1	0
LOC112578193	0	1	0
LOC112578462	0	1	0
LOC112578692	0	1	0
LOC112578830	0	1	0
LOC112578896	0	1	0
LOC112579106	0	1	0
LOC112579124	0	1	0
LOC112579374	0	1	0
LOC112579377	0	1	0
LOC112579507	0	1	0
LOC112579508	0	1	0
LOC112579509	0	1	0
LOC112579520	0	1	0
LOC112579528	0	1	0
LOC112579548	0	1	0
LOC112579555	0	1	0
LOC112579558	0	1	0
LOC112579561	0	1	0
LOC112579765	0	1	0
LOC112580132	0	1	0
LOC112580226	0	1	0
LOC112580262	0	1	0
LOC112580263	0	1	0
LOC112580318	0	1	0
LOC112580515	0	1	0
LOC112580527	0	1	0
LOC112580650	0	1	0
LOC112580718	0	1	0
LOC112581162	0	1	0
LOC112581180	0	1	0
LOC112581277	0	1	0
LOC112581386	0	1	0
LOC112581560	0	1	0
LOC112581580	0	1	0
LOC112582339	0	1	0
LOC112582340	0	1	0
LOC112583116	0	1	0
LOC112583727	0	1	0
LOC112583728	0	1	0
LOC112583779	0	1	0
LOC112583848	0	1	0
LOC112584029	0	1	0
LOC112584164	0	1	0
LOC112584474	0	1	0
LOC112584532	0	1	0
LOC112584533	0	1	0
LOC112584549	0	1	0
LOC112584551	0	1	0
LOC112584565	0	1	0
LOC112584678	0	1	0
LOC112584798	0	1	0
LOC112584842	0	1	0
LOC112584855	0	1	0
LOC112585019	0	1	0
LOC112585119	0	1	0
LOC112585535	0	1	0
LOC112585558	0	1	0
LOC112585667	0	1	0
LOC112585754	0	1	0
LOC112585816	0	1	0
LOC112586164	0	1	0
LOC112586166	0	1	0
LOC112586168	0	1	0
LOC112586170	0	1	0
LOC112586284	0	1	0
LOC112586293	0	1	0
LOC112586307	0	1	0
LOC112586401	0	1	0
LOC112586403	0	1	0
LOC112586404	0	1	0
LOC112586406	0	1	0
LOC112586407	0	1	0
LOC112586436	0	1	0
LOC112586464	0	1	0
LOC112586535	0	1	0
LOC112586537	0	1	0
LOC112586883	0	1	0
LOC112586884	0	1	0
LOC112586926	0	1	0
LOC112586938	0	1	0
LOC112587039	0	1	0
LOC112587056	0	1	0
LOC112587105	0	1	0
LOC112587182	0	1	0
LOC112587187	0	1	0
LOC112587292	0	1	0
LOC112587326	0	1	0
LOC112587497	0	1	0
LOC112587552	0	1	0
LOC112587632	0	1	0
LOC112587793	0	1	0
LOC112587865	0	1	0
LOC112587866	0	1	0
LPCAT1	0	1	0
LRMDA	0	1	0
LRP1	0	1	0
LRP2	0	1	0
LSG1	0	1	0
MAN2A2	0	1	0
MAPK10	0	1	0
MARVELD3	0	1	0
MBD5	0	1	0
MDK	0	1	0
ME3	0	1	0
MED18	0	1	0
MEDAG	0	1	0
METTL17	0	1	0
MGAT4C	0	1	0
MILR1	0	1	0
MPP5	0	1	0
MRC1	0	1	0
MSTN	0	1	0
MTA3	0	1	0
MTERF2	0	1	0
MTFR1	0	1	0
MTHFD2L	0	1	0
MUC19	0	1	0
MYH10	0	1	0
MYLK	0	1	0
MYLK3	0	1	0
MYO18B	0	1	0
MYO1A	0	1	0
NAB2	0	1	0
NABP2	0	1	0
NCOA1	0	1	0
NDEL1	0	1	0
NELFCD	0	1	0
NEMP1	0	1	0
NISCH	0	1	0
NLRP10	0	1	0
NOL6	0	1	0
NPDC1	0	1	0
NPTX1	0	1	0
NR3C1	0	1	0
NRSN2	0	1	0
NT5DC3	0	1	0
NUMB	0	1	0
ODF4	0	1	0
ORC6	0	1	0
OSBPL11	0	1	0
OSBPL9	0	1	0
OTOS	0	1	0
PADI2	0	1	0
PAN2	0	1	0
PAPLN	0	1	0
PCCA	0	1	0
PDE4DIP	0	1	0
PDK4	0	1	0
PDZRN3	0	1	0
PECAM1	0	1	0
PET117	0	1	0
PEX1	0	1	0
PHACTR1	0	1	0
PHLDA2	0	1	0
PIGB	0	1	0
PIGBOS1	0	1	0
PIGK	0	1	0
PKNOX2	0	1	0
PLAUR	0	1	0
PLEKHG7	0	1	0
PPEF2	0	1	0
PPP1R8	0	1	0
PPP3CB	0	1	0
PREX1	0	1	0
PROP1	0	1	0
PSEN1	0	1	0
PTPRD	0	1	0
PTRHD1	0	1	0
RAB27A	0	1	0
RAB38	0	1	0
RAD51	0	1	0
RASAL1	0	1	0
RASSF6	0	1	0
RBM25	0	1	0
RGS7	0	1	0
RIMS1	0	1	0
RMDN3	0	1	0
RNF222	0	1	0
RNPEPL1	0	1	0
RPA2	0	1	0
RPAP2	0	1	0
RPL26	0	1	0
RPS17	0	1	0
RPS6KA2	0	1	0
RPUSD2	0	1	0
SESN2	0	1	0
SHCBP1	0	1	0
SIPA1L3	0	1	0
SLC19A1	0	1	0
SLC1A1	0	1	0
SLC22A18	0	1	0
SLC22A23	0	1	0
SLC24A4	0	1	0
SLC26A11	0	1	0
SLC28A3	0	1	0
SLC2A13	0	1	0
SLC35F3	0	1	0
SLC37A2	0	1	0
SLC39A11	0	1	0
SLC39A2	0	1	0
SLC39A5	0	1	0
SLC6A3	0	1	0
SLC9A4	0	1	0
SLIT3	0	1	0
SNTG1	0	1	0
SNX14	0	1	0
SNX2	0	1	0
SNX4	0	1	0
SOGA3	0	1	0
SOX30	0	1	0
SPAG16	0	1	0
SPATA6L	0	1	0
SRRM5	0	1	0
SSBP3	0	1	0
ST8SIA6	0	1	0
STAB1	0	1	0
STAT2	0	1	0
STAT6	0	1	0
STN1	0	1	0
STX12	0	1	0
SULT1C4	0	1	0
SYT10	0	1	0
SYT17	0	1	0
TAC3	0	1	0
TAT	0	1	0
TCIM	0	1	0
TEX26	0	1	0
THEMIS2	0	1	0
TLL2	0	1	0
TMCO5A	0	1	0
TMEM218	0	1	0
TMEM263	0	1	0
TMEM30A	0	1	0
TMEM44	0	1	0
TNRC18	0	1	0
TP53INP1	0	1	0
TRAPPC9	0	1	0
TRNAC-ACA	0	1	0
TRNAK-CUU	0	1	0
TRNAS-GCU	0	1	0
TSHR	0	1	0
TSHZ2	0	1	0
TSNARE1	0	1	0
TSPEAR	0	1	0
TUBB1	0	1	0
TYR	0	1	0
UBE2R2	0	1	0
UBE2W	0	1	0
UBQLN1	0	1	0
UBR3	0	1	0
UNC45A	0	1	0
UROS	0	1	0
USP54	0	1	0
USPL1	0	1	0
VEPH1	0	1	0
VPS35	0	1	0
VWA5B1	0	1	0
WDR49	0	1	0
WFDC9	0	1	0
XR_003102079.1	0	1	0
XR_003102082.1	0	1	0
XR_003102086.1	0	1	0
XR_003102169.1	0	1	0
XR_003102176.1	0	1	0
XR_003102177.1	0	1	0
XR_003102178.1	0	1	0
XR_003102279.1	0	1	0
XR_003102280.1	0	1	0
XR_003102281.1	0	1	0
XR_003102317.1	0	1	0
XR_003102403.1	0	1	0
XR_003102404.1	0	1	0
XR_003102532.1	0	1	0
XR_003102733.1	0	1	0
XR_003103001.1	0	1	0
XR_003103255.1	0	1	0
XR_003103350.1	0	1	0
XR_003103536.1	0	1	0
XR_003103815.1	0	1	0
XR_003103831.1	0	1	0
XR_003103832.1	0	1	0
XR_003103874.1	0	1	0
XR_003103879.1	0	1	0
XR_003103880.1	0	1	0
XR_003103883.1	0	1	0
XR_003104099.1	0	1	0
XR_003104580.1	0	1	0
XR_003104581.1	0	1	0
XR_003104690.1	0	1	0
XR_003104910.1	0	1	0
XR_003104921.1	0	1	0
XR_003104990.1	0	1	0
XR_003105057.1	0	1	0
XR_003105615.1	0	1	0
XR_003105616.1	0	1	0
XR_003105649.1	0	1	0
XR_003105797.1	0	1	0
XR_003105798.1	0	1	0
XR_003105799.1	0	1	0
XR_003105800.1	0	1	0
XR_003105801.1	0	1	0
XR_003105932.1	0	1	0
XR_003105933.1	0	1	0
XR_003105934.1	0	1	0
XR_003106161.1	0	1	0
XR_003106173.1	0	1	0
XR_003106879.1	0	1	0
XR_003106880.1	0	1	0
XR_003106882.1	0	1	0
XR_003107905.1	0	1	0
XR_003107906.1	0	1	0
XR_003108013.1	0	1	0
XR_003108125.1	0	1	0
XR_003108388.1	0	1	0
XR_003108506.1	0	1	0
XR_003108550.1	0	1	0
XR_003108785.1	0	1	0
XR_003108786.1	0	1	0
XR_003108827.1	0	1	0
XR_003108829.1	0	1	0
XR_003108853.1	0	1	0
XR_003109196.1	0	1	0
XR_003109237.1	0	1	0
XR_003109241.1	0	1	0
XR_003109305.1	0	1	0
XR_003109521.1	0	1	0
XR_003109907.1	0	1	0
XR_003109908.1	0	1	0
XR_003109909.1	0	1	0
XR_003109910.1	0	1	0
XR_003109911.1	0	1	0
XR_003109912.1	0	1	0
XR_003109988.1	0	1	0
XR_003110178.1	0	1	0
XR_003110336.1	0	1	0
XR_003110399.1	0	1	0
XR_003110554.1	0	1	0
XR_003110559.1	0	1	0
XR_003110566.1	0	1	0
XR_003110567.1	0	1	0
XR_003110568.1	0	1	0
XR_003110569.1	0	1	0
XR_003110570.1	0	1	0
XR_003110571.1	0	1	0
XR_003110755.1	0	1	0
XR_003110759.1	0	1	0
XR_003110773.1	0	1	0
XR_003110825.1	0	1	0
XR_003110826.1	0	1	0
XR_003110827.1	0	1	0
XR_003110828.1	0	1	0
XR_003110829.1	0	1	0
XR_003110897.1	0	1	0
XR_003111029.1	0	1	0
XR_003111032.1	0	1	0
XR_003111368.1	0	1	0
XR_003111369.1	0	1	0
XR_003111419.1	0	1	0
XR_003111443.1	0	1	0
XR_003111650.1	0	1	0
XR_003111708.1	0	1	0
XR_003111712.1	0	1	0
XR_003111814.1	0	1	0
XR_003111935.1	0	1	0
XR_003111936.1	0	1	0
XR_003112017.1	0	1	0
XR_003112075.1	0	1	0
XR_003112077.1	0	1	0
XR_003112239.1	0	1	0
XR_003112390.1	0	1	0
XR_003112391.1	0	1	0
XR_326103.2	0	1	0
XR_326551.2	0	1	0
XR_326751.2	0	1	0
XR_327656.2	0	1	0
XR_328141.2	0	1	0
XR_329251.2	0	1	0
ZC3HAV1L	0	1	0
ZDHHC14	0	1	0
ZFYVE1	0	1	0
ZHX1	0	1	0
ZNF280B	0	1	0
ZNF292	0	1	0
ZNF30	0	1	0
ZNF408	0	1	0
ZNF428	0	1	0
ZNF536	0	1	0
ZNF576	0	1	0
ZNF792	0	1	0
ZNF800	0	1	0
ZNF804B	0	1	0
