## Supplementary Table 5 for "A comprehensive water buffalo pangenome reveals extensive structural variation linked to population specific signatures of selection"

### Sheet: Table S5
Metrics	Associated Trait Terms	Gene Set	Overlapping Genes	P-value	AdjustedP-value	Genes
iHS	Obesity-relatedtraits	530	53	6.09e-11	2.69e-07	PANK4, SMYD3,DPP10, GALNT13,MYO3B, EPHA6,SORCS2, KCNIP4,GRXCR1, GRID2,MYO10, PDZD2,PDE4D, GRIA1,SGCD, CPEB4,KIF6, GRIK2,ESR1, SDK1,SCRN1, HECW1,CNTNAP2, CSMD1,SGCZ, PSD3,EXT1, LINGO2,TMOD1, XPA,ASTN2, CAMK1D,ACBD7, PRKG1,CTNNA3, NRG3,HPS1, HPSE2,NELL1, SHANK2,NOX4, CNTN5,TMEM132D, GPC5,CLYBL, MDGA2,MDGA2, HS3ST4,GSG1L, DLGAP1,DCC, MC4R,DSCAM, UMODL1
iHS	Adult body size	465	46	1.7e-09	3.76e-06	TTC34, RTN4,AFF3, LRP1B, VIL1,CADPS, ROBO1,CADM2, ZBTB20,CPNE4,ARHGEF26,RSRC1, NLGN1,XXYLT1, LCORL,KIT, TECRL,INPP4B, GRIA1,PKHD1, PDE1C,ZMIZ2, CADPS2,SGCZ, EXT1,LINGO2, PARD3,PRKG1, CTBP2,JAKMIP3, PHF21A,SOX5, PDZRN4,RAB21, HS6ST3,MDGA2, MDGA2,SYT16, NRXN3,MEGF11, MAP2K5,CBLN1, CMIP,MC4R, MAST3,PGPEP1, DSCAM
iHS	Red vs.brown/black haircolor	15	8	1.87e-08	2.75e-05	PKHD1, DPEP1,CHMP1A, CDK10,FANCA, SPIRE2,TCF25, DEF8
iHS	Mosquito bitesize	77	14	8.59e-07	0.00095	ST6GALNAC3,INSIG2, ZRANB3,CDCA7, RBM47,CPEB4, RUNX2,CLIC5, LRRC4C,TMEM132D,LRCH1, UNC13C,ZNF423, DCC
iHS	Chronotype	460	38	4.23e-06	0.00374	AJAP1, ALLC,PPM1B, CAMKMT,FSHR, GCFC2,CNTN4, OXTR,RAD18,CACNA2D2,CADM2, TMEM108,LCORL, GRIA1,PKHD1, FIG4,SASH1, PDE1C,PLXNA4, CSMD1,ZFAT, ZNF618,EXD3, PCDH15,CTBP2, SOX6,FAM76B, CNTN5,SOX5, ARID2,DIAPH3, SCEL,GPC5, SYT16,NRXN3, ZNF423,CA10, PGPEP1
iHS	Adverseresponse to drug	48	10	9e-06	0.00579	DPP10, LRP1B,NLGN1, ELOVL2,COL14A1, CAAP1,ASTN2, CTNNA3,HMGA2, TMEM233
iHS	Immuneresponse tosmallpox vaccine(IL-6)	30	8	1.03e-05	0.00579	PDE4D, KIF6,CSMD1, ZHX2,PCDH15, TMTC2,UNC13C, BCR
iHS	Gut microbiota(bacterial taxa	192	21	1.07e-05	0.00579	USH2A, SNTG2,CNTN4, RBMS3,TECRL, CCSER1,INPP4B, SGCD,PKHD1, PDE1C,RIMS2, CAMK1D,NRG3, SHANK2,FAM76B, NRXN3,UNC13C, HS3ST4,RSPRY1, DLGAP1,DSCAM
iHS	Diastolic bloodpressure	501	39	1.28e-05	0.00579	TNN, COLEC11, PAX8, CCDC141, DNAH7, RBMS3, ULK4, CACNA2D2, CACNA1D, GATA2, ARHGEF26, DLG1, RBM47, PDE5A, CPEB4, PKHD1, ESR1, AGPAT4, CCM2, ACHE, PLXNA4, CTBP2, LSP1, SOX6, ANO1, NOX4, FAM76B, CNTN5, RERG, COL4A2, DNAH3, ZNF423, CMIP, DPEP1, CHMP1A, NEDD4L, MC4R, GAPDHS, TOP3B
iHS	Adventurousness	123	16	1.39e-05	0.00579	CAMKMT, LRP1B, CADM2, ZBTB20, NLGN1, REST, STPG2, ATG10, SDK1, CSMD3, ZNF618, CTNNA3, PHF21A, GRIN2B, SLC16A7, PPM1
iHS	Coronary artery aneurysm in Kawasaki disease	23	7	1.44e-05	0.00579	MYO3B, CPNE4, CSMD1, ZNF618, CAMK1D, TMTC2, NRXN3
iHS	Smoking initiation	100	14	2.05e-05	0.00756	CAMKMT, THSD7B, CADM2, ZBTB20, GRID2, TENM3, MCTP1, SGCD, SDK1, CTTNBP2, DIAPH3, NRXN3, CA10, DCC
iHS	General risk tolerance (MTAG)	218	22	2.38e-05	0.00756	CAMKMT, LRP1B, CACNA1D, CADM2, ZBTB20, SORCS2, LCORL, REST, INPP4B, TENM3, ATG10, GRIA1, CADPS2, ZNF618, CTNNA3, ATRNL1, LRRC4C, GRIN2B, SLC16A7, ALOX5AP, DIAPH3, PRTG
iHS	Smoking status (ever vs never smokers)	157	18	2.39e-05	0.00756	CHCHD5, DDX18, THSD7B, CADM2, ZBTB20, MCTP1, SDK1, CTTNBP2, CADPS2, LRRC4C, DIAPH3, NDFIP2, HS6ST3, ZIC5, MAP2K5, CNTNAP4, CA10, DCC
iHS	Weight	144	17	2.74e-05	0.00808	PAX8, THSD7B, STK39, CADM2, EPHA6, NLGN1, LCORL, CCSER1, PDZD2, GRIK2, LHFPL3, PCDH15, NELL1, NRXN3, MAP2K5, CNTNAP4, MC4R
iHS	Menarche (age at onset)	177	19	3.62e-05	0.01	OLFM3, LRP1B, CADM2, ZNF654, EEFSEC, ACAD11, TMEM108, ESR1, CADPS2, CSMD1, ATRNL1, CTBP2, PHF21A, WDR25, UNC13C, MAP2K5, CMIP, CA10, DLGAP1
iHS	Post bronchodilator FEV1/FVC ratio	151	17	5.05e-05	0.0132	USP37, CNTN4, ZNF385D, ULK4, CADM2, EEFSEC, CLSTN2, KCNIP4, GRID2, PDE4D, MCTP1, PKHD1, LRRC4C, ANO4, MDGA2, MDGA2, GNG2, MOCOS
iHS	Sun-seeking behavior	7	4	6.2e-05	0.0139	CADM2, FAM76B, CEP57, MTMR2
iHS	Plasminogen activator inhibitor type 1 levels(PAI-1)	7	4	6.2e-05	0.0139	SLC12A9, SRRT, UFSP1, ACHE
iHS	Age at first sexual intercourse	169	18	6.4e-05	0.0139	FUBP1, CAMKMT, CACNA1D, CADM2, CCSER1, ESR1, SDK1, PDE1C, ZNF518A, GRIA4, SOX5, PDZRN4, DIAPH3, HS6ST3, MDGA2, MDGA2, ZNF423, CPNE7, DCC
iHS	Heart rate response to recovery post exercise (20 sec)	20	6	6.61e-05	0.0139	RNF220, CCDC141, GRIK2, SRRT, UFSP1,ACHE
iHS	Hemoglobin levels	287	25	8.04e-05	0.0155	ASXL2, COBLL1, ZNF142, STK36, TTLL4, ULK4, DNAJC13, ACAD11, KIT, RREB1, PDE7B, SRRT, ACHE, TPD52L3, CTBP2, TMEM116, ANKRD11, DPEP1, CHMP1A,SPATA33, CDK10, SPATA2L, FANCA, RNF43, FBLN1
iHS	Triglyceride levels	487	36	8.06e-05	0.0155	ASAP3, COLEC11, ASXL2, AFF3, COBLL1, RAD18, PCCB, NLGN1, LCORL, KIT, ROPN1L, ARL15, PJA2, CPEB4, RREB1, TRIM26, PLG, PDE1C, CTTNBP2, PSD3, CSGALNACT1, PCDH15, PWWP2B, PHF21A, NOX4, ARID2, HMGA2, SCARB1, TMEM132D, COL4A2, GNG2, DAPK2, MAP2K5, MAF, CMIP, MC4R
iHS	Sleep duration (short sleep)	74	11	8.99e-05	0.0166	PAX8, IFRD2, HYAL3, HYAL1, HYAL2, TUSC2, RASSF1,ZMYND10, NPRL2, TMEM115, CACNA2D2
iHS	Body mass index	976	60	9.65e-05	0.0171	PLCH2, HES5, MMEL1, TTC34, FUBP1, PAPPA2, B3GALNT2, SNTG2, PAX8, ZRANB3, LRP1B, GALNT13, COBLL1, STK39, USP37, IFRD2,HYAL3, HYAL2, NPRL2, CACNA1D, CADM2, COL6A5,CPNE4,DNAJC13,RSRC1, ACAP2, ROPN1L, PJA2, ATP6V0E1, CREBRF, CPEB4, IGF2R, SLC22A2, PLG, PDE1C, FIGNL1, ACHE, CNTNAP2, SGCZ, CSMD3, LINGO2, ASTN2, CAMK1D, PRKG1, PNLIPRP3,CTBP2, SOX5, PDZRN4, RAB21, TMEM116, DIAPH3, HS6ST3, NRXN3, MAP2K5, …
iHS	Appendicular lean mass	554	39	0.000116	0.0198	COL9A2, PAPPA2, COLEC11, ASXL2, CAMKMT, COBLL1, CACNA2D2, CACNA1D, DNAJC13, DLG1, LCORL, KCNIP4, REST, ARL15, SLC27A6, FBXW11, CREBRF, RREB1, ESR1, CSGALNACT1, MMP16, COL14A1, ZHX2, ZFAT, ASTN2, PARD3, PRKG1, PHF21A, ANO1, MTMR2, KLRG1, SOX5, HMGA2, PITPNM2, COL4A2, PYGO1, CMIP, SPG7, GREB1L
iHS	Triglyceride levels x loop diuretics use interaction	33	7	0.000181	0.0292	DDX18, GLRB, PRKG1, FAM76B, CEP57, MTMR2, GNG2
iHS	Height	957	58	0.000185	0.0292	PBX1, PAPPA2, PPM1B, AFF3, NCKAP5, MYO3B, VIL1, USP37, PLCD4, TTLL4, RBMS3, CACNA1D, BBX, PCCB, RSRC1, ACAP2, FAM184B, DCAF16, NCAPG, LCORL, REST, PDE5A, PDZD2, ADAMTS12, FBXW11, RREB1, RUNX2, FIG4, ESR1, SEMA3D, DPP6, SGCZ, CSGALNACT1, EXT1, ZFAT, GLDC, ASTN2, CAMK1D, PRKG1, ZNF518A, ZRANB1, CTBP2, SOX6, PHF21A, NOX4, MAML2, GRIN2B, SOX5, HMGA2, TMTC2, GPC5, SLC25A21, MAF, CMIP, DPEP1, CDK10, MC…
iHS	Motion sickness	24	6	0.000202	0.0308	LRP1B, CPNE4, NLGN1, SDK1, LINGO2, MAP2K5
iHS	Idiopathic osteonecrosis of the femoral head	9	4	0.00021	0.031	RIPK1, CTTNBP2, ASTN2, UMODL1
iHS	Post bronchodilator FEV1 in COPD	34	7	0.000221	0.0315	SNTG2, ZNF385D, RBMS3, ABLIM2, GRIA1, DPP6, OXR1
iHS	Periodontal microbiota	25	6	0.000258	0.0356	RUNX2, CLIC5, CSMD3, TPD52L3, UHRF2, GLDC
iHS	Systolic blood pressure	640	42	0.000294	0.0394	RTN4, THSD7B, COBLL1, ULK4, CACNA2D2, CACNA1D, CADM2, EPHA6, ZBTB20, GATA2, TMEM108, PCCB, ARHGEF26, LCORL, RBM47, PDE5A, LRBA, ARL15, CPEB4, ESR1, PLXNA4, ZFAT, SMARCA2, ZNF618, PRKG1, CTNNA3, LSP1, SOX6, ANO1, NOX4, GRIN2B, SOX5, HMGA2, LRCH1, AP4S1, CORO2B, DNAH3, CMIP, DPEP1, MC4R, GAPDHS, UMODL1
iHS	Obesity	47	8	0.000317	0.0412	CADM2, LHFPL3, LINGO2, HS6ST3, NRXN3, MAP2K5, MAF, MC4R
iHS	Longevity (90 years and older)	10	4	0.00034	0.043	CADM2, GRIK2, SOX6, SYT16
iHS	A body shape index	336	26	0.000388	0.0477	FUBP1, PBX1, AFF3, COBLL1, PCCB, GAK, PDE5A, ARL15, CPEB4, RREB1, GRIK2, SLC22A2, SUGCT, CSMD1, MMP16, ZFAT, ANO1, PITPNM2, RILPL1, COL4A2, GNG2, ZNF423, CMIP, RAI1, MAST3, SFI1
nSL	Alzheimer's disease or fasting glucose levels (pleiotropy)	38	10	4.93e-08	8.45e-05	CREB3L1, DGKZ, MDK, CHRM4, AMBRA1, HARBI1, ATG13, ARHGAP1, ZNF408, F2
nSL	Immunoglobulin A	15	7	5.73e-08	8.45e-05	LINGO2, DGKZ, MDK, AMBRA1, HARBI1, ATG13, F2
nSL	Red vs. brown/black hair color	15	7	5.73e-08	8.45e-05	DPEP1, CHMP1A, CDK10, FANCA, SPIRE2, TCF25, DEF8
nSL	Low tan response	19	6	8.02e-06	0.00886	TYR, CHMP1A, FANCA, SPIRE2, DEF8, DBNDD1
nSL	Anxiety and stress-related disorders	12	5	1e-05	0.00886	SDK1, RAD51, RMDN3, GCHFR, DNAJC17
nSL	Cardiorespiratory fitness (800m run time)	7	4	1.8e-05	0.0132	GMPS, PTPRD, CNTN5, COL18A1
nSL	Smooth-surface caries	23	6	2.72e-05	0.0172	AJAP1, KIF6, RPS6KA2, IRAK3, TSHR, FERMT1
nSL	Obesity-related traits	530	31	5.79e-05	0.0306	ARHGEF10L, RGS7, DPP10, SPAG16, IGSF11, KCNIP4, GRXCR1, ARHGAP24, PDE4D, KCNN2, SLC22A23, KIF6, BACH2, GRIK2, ESR1, SDK1, TRAPPC9, PTPRD, LINGO2, SLC28A3, NOX4, CNTN5, GUCY1A2, PKNOX2, ANKS1B, TMEM132D, HS3ST4, BCAS3, DLGAP1, CDH20, ZNF536
nSL	Age at first sexual intercourse	169	15	6.21e-05	0.0306	CACNA1D, ZNF292, ESR1, SDK1, PDE1C, SNTG1, TSNARE1, PTPRD, DGKZ, HARBI1, ATG13, GRIA4, CPEB1, CPNE7, TSHZ2
nSL	Suicide attempt severity in mood disorders	10	4	0.000101	0.0447	STPG2, ARHGAP26, CRY1, TSPEAR
