## Supplementary Table 6 for "A comprehensive water buffalo pangenome reveals extensive structural variation linked to population specific signatures of selection"

### Sheet: Table S6
Impact	Type	Genome_Wide	Selective_Sweep peaks
HIGH	indels	36025	1824
LOW	indels	8443	297
MODERATE	indels	3650	194
MODIFIER	indels	6111568	206547
HIGH	SVs	1955	120
LOW	SVs	209	13
MODERATE	SVs	413	17
MODIFIER	SVs	158344	6598
HIGH	SNVs	7845	487
LOW	SNVs	153423	6461
MODERATE	SNVs	92131	6279
MODIFIER	SNVs	28416567	984273
